# Calibrated Variant Effect Prediction at the Residue Level Using Conditional Score Distributions

**DOI:** 10.1101/2025.11.24.690189

**Authors:** Gal Passi, Sapir Amittai, Dina Schneidman-Duhovny

**Affiliations:** The Rachel and Selim Benin School of Computer Science and Engineering, The Hebrew University of Jerusalem, Jerusalem, Israel

## Abstract

Effective clinical use of variant effect prediction (VEP) requires models that are both accurate and well-calibrated. Calibration refers to a model’s ability to produce meaningful and reliable probability estimates. Benchmarking 30 VEPs, we show that while models appear well-calibrated on average, they remain markedly miscalibrated within specific variant subgroups. We propose VEP calibration at the residue level and introduce a calibration approach based on differential score mapping per variant subgroup. When calibration targets are chosen appropriately, our calibration approach can also improve model discrimination. Leveraging these insights, we develop RaCoon (Residue-aware Calibration of Conditional Distributions), implemented on ESM1b, which provides multicalibrated and interpretable predictions. RaCoon introduces Gaussian mixture models-based sampling fitted on model score distribution which substantially reduces labeled-data requirements for calibration. The method maintains low calibration error across variant subgroups and datasets while also improving AUROC on multiple benchmarks. Our calibration strategy is readily transferable to other VEPs.
