## Supplementary material for "Calibrated Variant Effect Prediction at the Residue Level Using Conditional Score Distributions": Table S1

### Sheet: Full dataset
model	supervision_type	naive_thr_mean	naive_thr_std	IDR_thr_mean	IDR_thr_std	PPI_thr_mean	Sulfur_thr_mean	PPI_thr_std	Aromatic_thr_mean	Low_Homology_thr_mean	Hydrophobic_thr_mean	Charged_thr_mean	Low_Homology_thr_std	Polar_thr_mean	Polar_thr_std	Sulfur_thr_std	Aromatic_thr_std	Charged_thr_std	Hydrophobic_thr_std	Ordered_thr_mean	Ordered_thr_std	naive_auc_mean	naive_auc_std	IDR_auc_mean	IDR_auc_std	PPI_auc_mean	PPI_auc_std	Low_Homology_auc_mean	Low_Homology_auc_std	Polar_auc_mean	Polar_auc_std	Charged_auc_mean	Charged_auc_std	Hydrophobic_auc_mean	Hydrophobic_auc_std	Ordered_auc_mean	Ordered_auc_std	Sulfur_auc_mean	Sulfur_auc_std	Aromatic_auc_mean	Aromatic_auc_std
FATHMM	supervised	0.430941	0.0110912	0.410247	0.0376313	0.447252	0.430558	0.0333173	0.437243	0.449985	0.435913	0.419977	0.0202945	0.44167	0.015915	0.0365717	0.0286525	0.0141407	0.0146014	0.439154	0.0114173	0.801139	0.00491209	0.79869	0.0156583	0.748325	0.0193513	0.768674	0.00925943	0.833027	0.00836551	0.787106	0.00954912	0.779076	0.00859468	0.795212	0.00545112	0.811434	0.0149477	0.781726	0.018736
DANN	supervised	0.976241	0.00465721	0.934213	0.0135046	0.973158	0.895536	0.0107944	0.967966	0.981646	0.961119	0.987059	0.00196717	0.981953	0.00360212	0.044617	0.00644578	0.00292734	0.00955207	0.980482	0.00353017	0.890141	0.00289331	0.847393	0.0115688	0.817742	0.0143	0.857534	0.00620995	0.911742	0.00468087	0.897237	0.00502514	0.872843	0.00548939	0.88239	0.00345056	0.900802	0.0104487	0.896931	0.011409
LIST-S2	unsupervised	0.845307	0.0158235	0.804845	0.0245683	0.88782	0.835487	0.012096	0.792801	0.866609	0.833335	0.864836	0.00934945	0.797137	0.0081646	0.0515921	0.0412556	0.00968286	0.0138031	0.857113	0.00691641	0.908245	0.00305885	0.9105	0.00850671	0.863724	0.0136413	0.883502	0.0063572	0.912246	0.00490319	0.916809	0.00546346	0.899654	0.00519916	0.894349	0.00371346	0.903076	0.0103291	0.888814	0.0122073
PrimateAI	unsupervised	0.531618	0.0183698	0.539235	0.0332839	0.658934	0.541026	0.0448142	0.547569	0.598039	0.528598	0.508954	0.0331475	0.532085	0.015599	0.0249335	0.0277866	0.0341271	0.0180995	0.531802	0.0201059	0.903919	0.00298693	0.853433	0.0138695	0.904253	0.0106127	0.877402	0.0062356	0.903509	0.00488826	0.90975	0.00532461	0.909166	0.00529507	0.911104	0.00329188	0.894945	0.011586	0.889592	0.0116277
DEOGEN2	supervised	0.272261	0.0317866	0.099259	0.0318146	0.409894	0.211599	0.0219578	0.364709	0.294367	0.231689	0.272889	0.0373644	0.320225	0.0297166	0.0755794	0.0565922	0.033349	0.03158	0.317285	0.0287082	0.925698	0.00311793	0.832637	0.0146401	0.883974	0.0119989	0.899674	0.00657834	0.948825	0.00401322	0.931182	0.00478119	0.899968	0.006689	0.928036	0.00300724	0.849843	0.0138397	0.944715	0.00793918
SIFT	unsupervised	0.954639	0.0101161	0.942295	0.0135606	0.977105	0.92444	0.00756742	0.915941	0.974071	0.947789	0.954661	0.00983389	0.963345	0.00735765	0.0266103	0.035646	0.0136439	0.0210415	0.963954	0.00810131	0.932375	0.00267324	0.909984	0.0103105	0.912702	0.0108432	0.90468	0.00601434	0.933872	0.00468744	0.92406	0.00536609	0.940273	0.00411819	0.932195	0.00298813	0.935337	0.00835376	0.930186	0.00859441
CADD	supervised	0.57194	0.015834	0.499893	0.0274521	0.633224	0.530842	0.0241483	0.599889	0.619572	0.551373	0.592837	0.0108703	0.585137	0.0147738	0.019304	0.0283797	0.0158788	0.0132795	0.594681	0.0119097	0.945522	0.00211559	0.915666	0.00866758	0.913767	0.010035	0.928552	0.00453948	0.954147	0.00318672	0.94791	0.00352721	0.941441	0.00367872	0.941987	0.00241012	0.90969	0.00967046	0.944919	0.00838524
MPC	supervised	0.115124	0.0162197	0.113844	0.0141889	0.178068	0.131176	0.0214276	0.132165	0.135039	0.117042	0.11224	0.0139425	0.12311	0.0183332	0.0234488	0.0232724	0.016388	0.0190089	0.121414	0.0184221	0.895572	0.00370817	0.817281	0.0189855	0.905749	0.0111464	0.866976	0.00769805	0.887081	0.006772	0.900045	0.00688769	0.910221	0.00652923	0.895926	0.0040213	0.917981	0.0114697	0.900068	0.0123035
PROVEAN	unsupervised	0.489493	0.00557162	0.403998	0.011184	0.507958	0.414559	0.0175014	0.533702	0.496653	0.44064	0.503837	0.00824842	0.501692	0.00640511	0.0180878	0.035668	0.00652363	0.0151233	0.496573	0.00636761	0.927578	0.00286613	0.842245	0.0137084	0.902782	0.0106258	0.903749	0.00606851	0.946563	0.00421509	0.929873	0.00503006	0.921259	0.00517521	0.927413	0.00297559	0.869069	0.0123534	0.942681	0.00770612
Polyphen2 (HDIV)	supervised	0.543727	0.0476051	0.0362215	0.02747	0.720989	0.0422173	0.101112	0.663916	0.662655	0.397102	0.549813	0.150747	0.610043	0.0898771	0.0583684	0.246665	0.130082	0.142871	0.565534	0.0515337	0.9293	0.00275967	0.879863	0.0134078	0.900488	0.0111156	0.909188	0.00553714	0.945434	0.00381527	0.925021	0.00472202	0.919468	0.00558737	0.925664	0.00285917	0.916103	0.0105953	0.940546	0.00818757
ESM1b	unsupervised	0.510432	0.00556225	0.447048	0.0185274	0.559728	0.441031	0.0202934	0.509547	0.520899	0.493762	0.537032	0.0131934	0.52722	0.0145638	0.0200422	0.0278571	0.0200928	0.0113003	0.525557	0.0124101	0.92871	0.00327703	0.864945	0.0165922	0.909574	0.0105385	0.901717	0.0063903	0.935641	0.00527341	0.913709	0.0069182	0.936482	0.00491728	0.927612	0.00334173	0.934301	0.00858826	0.92688	0.0103899
Polyphen2 (HVAR)	supervised	0.278459	0.0454997	0.0249465	0.0214964	0.447921	0.0299148	0.112175	0.388051	0.356014	0.229652	0.265638	0.0583327	0.302949	0.0399203	0.0412482	0.129666	0.0435708	0.0898813	0.321044	0.0362992	0.939812	0.00255212	0.883819	0.0134712	0.918114	0.010276	0.920741	0.0052013	0.955266	0.00341737	0.940841	0.00420279	0.924108	0.00531513	0.938103	0.0026558	0.91149	0.0100116	0.947214	0.00774195
MutationAssessor	unsupervised	0.626876	0.00674175	0.554913	0.0390133	0.637575	0.600169	0.0331524	0.62852	0.630988	0.603685	0.627298	0.00917325	0.638681	0.0158912	0.0319254	0.0218123	0.00714045	0.0233117	0.636001	0.011048	0.936553	0.00293827	0.92447	0.0113763	0.890289	0.0120067	0.911237	0.00602614	0.94774	0.00397463	0.922063	0.00582841	0.93241	0.00557698	0.926283	0.00308866	0.940378	0.00955048	0.939549	0.00936428
BayesDel (noAF)	supervised	0.505528	0.00771331	0.419092	0.0180555	0.515311	0.54122	0.0243339	0.541332	0.533349	0.496447	0.487415	0.024772	0.53294	0.0124983	0.0434667	0.0298705	0.02504	0.0182014	0.51105	0.0108872	0.961727	0.00171885	0.949456	0.0060936	0.931125	0.00924041	0.941919	0.00395067	0.96867	0.00260468	0.953827	0.00359579	0.962732	0.00296171	0.958488	0.00207938	0.955173	0.00648994	0.957289	0.00636827
REVEL	supervised	0.348887	0.0313313	0.200859	0.0317099	0.417634	0.254684	0.0386854	0.378814	0.403734	0.267027	0.336737	0.0263011	0.387576	0.0266739	0.0133621	0.0551819	0.0392113	0.0236773	0.376462	0.0220746	0.957756	0.00205339	0.934865	0.00725455	0.934109	0.00870135	0.936758	0.00454949	0.965459	0.00329283	0.952635	0.00404479	0.953934	0.00349926	0.954855	0.00223388	0.938068	0.0079092	0.959291	0.00652668
gMVP	supervised	0.633837	0.0269058	0.40862	0.0189245	0.766178	0.515731	0.0414827	0.70428	0.70034	0.55627	0.642998	0.0307597	0.723416	0.0250998	0.0411805	0.0348756	0.0406841	0.0259657	0.677512	0.0129686	0.952738	0.00247589	0.919685	0.011189	0.932433	0.00925985	0.943603	0.00499756	0.962361	0.00381542	0.949242	0.0046395	0.947747	0.00404403	0.950632	0.00257084	0.905162	0.010451	0.958552	0.00747498
ESM1v	unsupervised	0.49739	0.021354	0.44221	0.0164153	0.573687	0.460395	0.0146605	0.495382	0.508938	0.475406	0.52665	0.0252185	0.518714	0.0200689	0.0168128	0.0478396	0.0288208	0.0125786	0.522257	0.00738487	0.940434	0.00321546	0.900713	0.0167449	0.921287	0.0108577	0.91695	0.00652665	0.945664	0.00518683	0.926258	0.00704302	0.946051	0.00492022	0.938686	0.00341114	0.94333	0.00936437	0.94608	0.00861002
VEST4	supervised	0.463647	0.0197338	0.324085	0.0397767	0.555376	0.467652	0.045029	0.503914	0.501843	0.4681	0.42929	0.0327439	0.473606	0.0254193	0.079314	0.034652	0.0302026	0.027605	0.4843	0.0235395	0.963282	0.00175826	0.948204	0.00835778	0.928129	0.00904083	0.946615	0.00414064	0.968336	0.00274157	0.958308	0.00340216	0.962393	0.00324699	0.958508	0.00194305	0.951008	0.00688393	0.949545	0.007078
EVE	unsupervised	0.444281	0.0127514	0.559321	0.0693344	0.450034	0.555415	0.0435543	0.470774	0.471583	0.439021	0.457632	0.04777	0.43996	0.0440317	0.0816872	0.0499207	0.0152254	0.0254026	0.442183	0.0116003	0.89589	0.00491242	0.880084	0.0229538	0.862677	0.0186873	0.882179	0.00963629	0.904057	0.00841434	0.874019	0.010427	0.9065	0.00798397	0.887455	0.00577014	0.907354	0.0208156	0.915303	0.0167286
BayesDel (addAF)	supervised	0.507495	0.00640503	0.484839	0.0155908	0.550149	0.554934	0.0258671	0.565404	0.534621	0.507643	0.501629	0.0178221	0.517787	0.0163943	0.0347666	0.0328022	0.0100093	0.00920829	0.511376	0.00816088	0.977416	0.00120093	0.966266	0.00487498	0.965931	0.00579497	0.963043	0.00300229	0.982638	0.00183493	0.975536	0.00228821	0.974866	0.00236058	0.976418	0.00143071	0.966899	0.00536756	0.972917	0.00463398
ClinPred	supervised	0.574864	0.0481534	0.320522	0.108842	0.804874	0.660487	0.0743046	0.590762	0.712889	0.494637	0.564335	0.0772075	0.620791	0.0611612	0.08332	0.148524	0.118008	0.0747398	0.628585	0.0591769	0.979809	0.00119594	0.961965	0.00515494	0.976966	0.00418685	0.964635	0.00287917	0.984293	0.00170921	0.982416	0.00190365	0.973479	0.00247857	0.979489	0.00132299	0.96014	0.0062354	0.971925	0.00513499
AlphaMissense	semi_supervised	0.227711	0.0201602	0.111662	0.0109628	0.495216	0.164005	0.133963	0.60497	0.29731	0.215206	0.234203	0.0840938	0.371095	0.0889854	0.0417854	0.0869153	0.039362	0.0247984	0.261108	0.0280496	0.960081	0.00197026	0.908491	0.00991389	0.944829	0.00818915	0.939622	0.00465649	0.967905	0.00325151	0.964225	0.00324539	0.946957	0.00382324	0.962389	0.00198798	0.902583	0.0103733	0.943719	0.00803444
MetaRNN	supervised	0.323507	0.0720611	0.135185	0.0377938	0.518379	0.490074	0.0457621	0.469563	0.439322	0.375396	0.281131	0.0548772	0.387558	0.0835671	0.137141	0.0877053	0.0383793	0.111878	0.431644	0.0511333	0.982795	0.00105691	0.971344	0.00475669	0.976998	0.00433203	0.969351	0.00255927	0.984293	0.00179357	0.981968	0.00214676	0.982369	0.00162651	0.981826	0.0011565	0.974459	0.00463015	0.975335	0.00494177
CPT-1	unsupervised	0.239345	0.0120492	0.145651	0.0265284	0.274783	0.220095	0.0365035	0.222609	0.267903	0.228193	0.21487	0.013713	0.268748	0.0150796	0.0268297	0.0215881	0.0184789	0.0161349	0.250956	0.0147479	0.964948	0.00157652	0.947669	0.00644842	0.941165	0.00765297	0.941897	0.00407723	0.970427	0.0024838	0.955658	0.00349263	0.966717	0.0024299	0.960992	0.00186708	0.95703	0.00661049	0.961616	0.00666035
GEMME	unsupervised	0.244171	0.012881	0.167493	0.0174425	0.298036	0.199348	0.0334092	0.307566	0.293454	0.227745	0.252288	0.0195481	0.276964	0.0170466	0.0221011	0.0206148	0.0284736	0.0167197	0.267149	0.0164366	0.945899	0.00262628	0.881677	0.0140254	0.921016	0.00959563	0.932704	0.00594937	0.962938	0.00328124	0.948032	0.00426569	0.928895	0.00560799	0.948038	0.00257025	0.878388	0.0130152	0.948766	0.00825486
PoET	unsupervised	0.399407	0.0101432	0.405871	0.0231202	0.419355	0.384455	0.0256404	0.388627	0.443563	0.388643	0.404478	0.0142923	0.417633	0.0155487	0.02204	0.0162623	0.0137003	0.00660805	0.401246	0.0107461	0.940338	0.00312472	0.919083	0.0114374	0.893317	0.012366	0.92896	0.00618068	0.945377	0.00489807	0.926604	0.00622668	0.944555	0.00527836	0.938382	0.00330055	0.963167	0.00619008	0.927378	0.0114492
TranceptEVE_L	unsupervised	0.160791	0.010544	0.134325	0.0023055	0.216827	0.149698	0.0259993	0.191878	0.150372	0.158488	0.158558	0.00598868	0.167314	0.0162712	0.0142954	0.0191705	0.0150162	0.00845604	0.174808	0.0139869	0.859037	0.00558676	0.790195	0.0199516	0.804373	0.0237289	0.858977	0.0110522	0.851371	0.010507	0.835266	0.0110187	0.876615	0.00923249	0.848225	0.00709724	0.845836	0.0272108	0.853154	0.0214701
VARITY (R)	Supervised	0.31711	0.0179353	0.176022	0.0307445	0.619774	0.412985	0.0781495	0.508148	0.373488	0.280844	0.288285	0.0321586	0.340003	0.0245453	0.0982403	0.0782163	0.0563373	0.0527344	0.367788	0.0245066	0.964594	0.00173907	0.955112	0.00760121	0.938916	0.00815133	0.943865	0.00380331	0.965974	0.00299328	0.95644	0.00366486	0.970216	0.00237823	0.959658	0.00200145	0.957142	0.00607859	0.954469	0.00751301
VARITY (ER)	supervised	0.28044	0.0279742	0.139494	0.0277681	0.41581	0.345188	0.0594142	0.391291	0.321147	0.27823	0.223319	0.0123795	0.341566	0.0406537	0.0693676	0.0547595	0.0456587	0.0271944	0.342736	0.020163	0.9631	0.00176309	0.950245	0.00747588	0.938185	0.00789945	0.941876	0.004143	0.964194	0.00327878	0.95577	0.00357712	0.968791	0.00254256	0.958734	0.00202304	0.952524	0.00640469	0.955724	0.00756994
LRT*	unsupervised	0.582449	0.0277629	0.422536	0.0899008	0.633881	0.493109	0.108153	0.597083	0.618071	0.505385	0.603643	0.0624385	0.600641	0.0247205	0.108438	0.114298	0.0576137	0.0481745	0.619917	0.0251468	0.873029	0.00369933	0.814633	0.016108	0.819547	0.0148023	0.831655	0.00758185	0.888161	0.00576464	0.884712	0.00626904	0.845074	0.00685648	0.860417	0.00396443	0.796221	0.0156199	0.855379	0.0134378

### Sheet: M1 variants excluded
model	supervision_type	naive_thr_mean	naive_thr_std	IDR_thr_mean	IDR_thr_std	PPI_thr_mean	Sulfur_thr_mean	PPI_thr_std	Aromatic_thr_mean	Low_Homology_thr_mean	Hydrophobic_thr_mean	Charged_thr_mean	Low_Homology_thr_std	Polar_thr_mean	Polar_thr_std	Sulfur_thr_std	Aromatic_thr_std	Charged_thr_std	Hydrophobic_thr_std	Ordered_thr_mean	Ordered_thr_std	naive_auc_mean	naive_auc_std	IDR_auc_mean	IDR_auc_std	PPI_auc_mean	PPI_auc_std	Low_Homology_auc_mean	Low_Homology_auc_std	Polar_auc_mean	Polar_auc_std	Charged_auc_mean	Charged_auc_std	Hydrophobic_auc_mean	Hydrophobic_auc_std	Ordered_auc_mean	Ordered_auc_std	Sulfur_auc_mean	Sulfur_auc_std	Aromatic_auc_mean	Aromatic_auc_std
FATHMM	supervised	0.432589	0.00756838	0.436485	0.0337708	0.447913	0.453531	0.0353291	0.436042	0.450792	0.439278	0.42024	0.0161721	0.440158	0.0153044	0.0168471	0.0280671	0.0158001	0.00803278	0.438566	0.0115288	0.805314	0.00518761	0.813181	0.0195665	0.751984	0.0182085	0.775059	0.0103677	0.833428	0.00800996	0.78677	0.00957615	0.787549	0.009582	0.797575	0.00559303	0.855597	0.0167281	0.781419	0.0185996
DANN	supervised	0.980626	0.00313545	0.968284	0.0108534	0.974925	0.960021	0.00964314	0.967768	0.982196	0.974045	0.98683	0.00166772	0.981605	0.00407576	0.0140206	0.00651317	0.00306243	0.00447859	0.981786	0.00260344	0.901347	0.00273936	0.891396	0.0115453	0.822421	0.014449	0.869975	0.0057869	0.91151	0.00466694	0.896987	0.00528626	0.899997	0.00492996	0.888062	0.00332126	0.947906	0.00751829	0.897283	0.0112252
LIST-S2	unsupervised	0.835753	0.0198929	0.735891	0.0499558	0.888243	0.771943	0.0132215	0.795559	0.864458	0.822076	0.864549	0.00911864	0.797372	0.0089672	0.0234956	0.0407661	0.00926165	0.0141799	0.855543	0.00889879	0.909782	0.00322124	0.898005	0.011752	0.864818	0.0129603	0.887273	0.00617759	0.912327	0.00504813	0.916898	0.00543488	0.900614	0.00629296	0.8955	0.00372461	0.907728	0.0119448	0.888219	0.0123341
PrimateAI	unsupervised	0.530846	0.0184481	0.540941	0.0315232	0.658307	0.54596	0.0450395	0.548374	0.595919	0.530458	0.509609	0.0338936	0.532313	0.0151289	0.026237	0.0303513	0.0351703	0.0188921	0.532838	0.0186867	0.905937	0.00297437	0.869518	0.0132883	0.904433	0.0107173	0.879915	0.00634266	0.903271	0.00507235	0.909955	0.00528541	0.915725	0.00467807	0.911834	0.00309631	0.920439	0.00968031	0.889019	0.0116586
DEOGEN2	supervised	0.292309	0.0269831	0.212636	0.056809	0.40938	0.32448	0.0213211	0.365603	0.28952	0.268916	0.273569	0.036045	0.319396	0.0281862	0.0300913	0.0552282	0.0326321	0.0379265	0.31671	0.0295256	0.942375	0.00250101	0.894813	0.0146355	0.891119	0.0113761	0.918546	0.00538791	0.948891	0.00399839	0.931115	0.00476105	0.946218	0.00433804	0.936315	0.00267643	0.961598	0.00655084	0.94485	0.00792729
SIFT	unsupervised	0.952513	0.0101114	0.941527	0.0123845	0.976654	0.930496	0.00761687	0.913338	0.973629	0.940393	0.95419	0.00960932	0.963381	0.0078031	0.0288154	0.0365638	0.0133835	0.027206	0.963169	0.00863629	0.933075	0.00270034	0.901634	0.0127402	0.911535	0.0108407	0.905745	0.00616026	0.933763	0.00473817	0.92435	0.00518508	0.942688	0.0043769	0.932279	0.0030651	0.956256	0.00792321	0.930926	0.00945967
CADD	supervised	0.587239	0.0121854	0.520438	0.0330957	0.637499	0.558959	0.0237557	0.59926	0.62112	0.57271	0.592187	0.00785216	0.585896	0.0153528	0.0185241	0.0275957	0.0149439	0.0216888	0.60421	0.0138572	0.952006	0.00189229	0.941349	0.00856807	0.914088	0.0101804	0.936893	0.0038698	0.954192	0.00319446	0.947634	0.0033908	0.958136	0.00318916	0.944947	0.00227656	0.952551	0.00734478	0.944558	0.00814466
MPC	supervised	0.115664	0.0162203	0.113681	0.0144355	0.179467	0.129845	0.0202696	0.131812	0.134008	0.118765	0.111646	0.0144255	0.123105	0.0184707	0.022113	0.0235886	0.0166342	0.0195453	0.121646	0.0188135	0.895579	0.0038943	0.817518	0.0200271	0.905641	0.0114891	0.867367	0.0079445	0.88662	0.00673899	0.900483	0.0065555	0.910554	0.00633986	0.895985	0.00409081	0.919058	0.0112803	0.899581	0.0122675
PROVEAN	unsupervised	0.491543	0.00582415	0.439606	0.0104041	0.508761	0.489048	0.0182656	0.53423	0.496738	0.456613	0.503821	0.00732096	0.502197	0.0064083	0.0117223	0.0356606	0.00679338	0.00827081	0.499151	0.00636373	0.942174	0.00248507	0.899615	0.0147395	0.909559	0.0104209	0.918401	0.00564691	0.946393	0.00432062	0.929849	0.00495591	0.953678	0.00402211	0.934301	0.00278349	0.964955	0.00647499	0.943078	0.00765451
Polyphen2 (HDIV)	supervised	0.56533	0.0527847	0.120296	0.148845	0.714697	0.401067	0.104415	0.666425	0.785546	0.510514	0.548957	0.141031	0.606756	0.0932032	0.203915	0.2505	0.12779	0.12113	0.585538	0.0589739	0.937777	0.00249014	0.913676	0.0142433	0.901302	0.0113384	0.916777	0.0051149	0.945426	0.00382083	0.925106	0.00488508	0.941519	0.00434961	0.92939	0.00289353	0.961611	0.00720444	0.941249	0.0082866
ESM1b	unsupervised	0.516997	0.00883901	0.455977	0.0335888	0.56746	0.529122	0.0189506	0.50855	0.532979	0.504943	0.534835	0.0235673	0.527532	0.0142579	0.0348525	0.0274849	0.0202338	0.0121056	0.53054	0.0140171	0.92944	0.00349672	0.810572	0.0218187	0.913738	0.0106137	0.904205	0.00684947	0.93598	0.00526428	0.912944	0.00683537	0.93787	0.00564874	0.929178	0.00332343	0.949871	0.00930329	0.926645	0.0103703
Polyphen2 (HVAR)	supervised	0.293004	0.0445653	0.0490197	0.0789539	0.451408	0.263489	0.11062	0.384034	0.382061	0.290845	0.269247	0.0516461	0.305714	0.0407081	0.114114	0.12733	0.0522056	0.0776022	0.324417	0.0335469	0.949267	0.00214349	0.922026	0.0121231	0.917714	0.0105443	0.928067	0.00467708	0.955085	0.00353205	0.940778	0.00423523	0.951381	0.00341472	0.942278	0.0024582	0.966358	0.00599992	0.947166	0.00763041
MutationAssessor	unsupervised	0.627016	0.00704995	0.553183	0.0391477	0.637445	0.600606	0.0341268	0.628049	0.63089	0.603439	0.627656	0.00994979	0.639293	0.0155055	0.0321189	0.0211674	0.00734799	0.0225023	0.636348	0.0108986	0.936488	0.00280699	0.9243	0.0116442	0.890714	0.0115444	0.911718	0.00624866	0.947513	0.00419589	0.922374	0.00568569	0.932516	0.00527267	0.926261	0.00325658	0.940477	0.00932047	0.939724	0.00929486
BayesDel (noAF)	supervised	0.505116	0.00696634	0.414192	0.0159051	0.51758	0.539989	0.0240383	0.538086	0.53332	0.497885	0.489583	0.0246584	0.532723	0.0127969	0.0446108	0.0283887	0.024651	0.0149262	0.510066	0.00891274	0.962546	0.00171454	0.942469	0.00781107	0.93083	0.00898016	0.945473	0.00391267	0.968751	0.00268323	0.953626	0.00355081	0.965274	0.00309501	0.958763	0.00204294	0.972429	0.00626402	0.957532	0.00608107
REVEL	supervised	0.375474	0.0226134	0.217064	0.0430127	0.417674	0.403268	0.0352273	0.375472	0.415005	0.345214	0.336623	0.0287451	0.388437	0.0261356	0.0952087	0.0541999	0.0397781	0.0526025	0.386661	0.0179304	0.960832	0.00195806	0.930341	0.00961538	0.935203	0.00904777	0.942728	0.00465226	0.965532	0.00321011	0.952766	0.00396061	0.962833	0.00351453	0.956677	0.00234079	0.972186	0.00534644	0.959491	0.00684229
gMVP	supervised	0.660282	0.0176832	0.417974	0.0439027	0.764572	0.716803	0.0398772	0.704693	0.711287	0.657784	0.644974	0.0289372	0.722624	0.0259916	0.0531148	0.0351347	0.0399807	0.0222036	0.684876	0.0125527	0.958941	0.00243099	0.910086	0.0156107	0.935099	0.0092568	0.950595	0.0047833	0.962397	0.00378178	0.949319	0.00471511	0.965781	0.00378586	0.955322	0.00248444	0.971104	0.005743	0.95864	0.00734696
ESM1v	unsupervised	0.514585	0.0127879	0.42515	0.0237883	0.574987	0.513634	0.00955104	0.495994	0.518336	0.504426	0.526396	0.0205078	0.518824	0.0196952	0.028885	0.0468366	0.0289711	0.0203581	0.526184	0.00693909	0.940422	0.00348811	0.843199	0.0273297	0.924348	0.010585	0.918955	0.00718478	0.945776	0.0054825	0.925902	0.00725111	0.944163	0.00567891	0.939565	0.00358499	0.956212	0.0110667	0.946527	0.00884268
VEST4	supervised	0.462277	0.0210771	0.319562	0.0352776	0.564276	0.660615	0.0463555	0.502975	0.505982	0.47152	0.430358	0.0332465	0.47402	0.0263557	0.0785463	0.0355099	0.0319671	0.0242109	0.48583	0.0237501	0.964028	0.00180218	0.936409	0.0109595	0.928639	0.00913811	0.950033	0.00377541	0.968192	0.00267761	0.958387	0.00351644	0.964894	0.00353077	0.959215	0.00203534	0.970398	0.00654307	0.949007	0.00725156
EVE	unsupervised	0.443784	0.0126192	0.560658	0.0687698	0.448331	0.544643	0.0435755	0.468949	0.472127	0.438318	0.457814	0.048184	0.438128	0.0423431	0.0852999	0.0464158	0.014825	0.0262407	0.442199	0.0117176	0.89597	0.00477251	0.878518	0.0230381	0.862262	0.0182244	0.882865	0.0087983	0.903821	0.00832721	0.874195	0.0103866	0.906225	0.00776294	0.887627	0.00553987	0.912373	0.0199431	0.916299	0.0160604
BayesDel (addAF)	supervised	0.507784	0.00738601	0.48341	0.0191083	0.554264	0.57485	0.0275339	0.564424	0.538421	0.509062	0.501413	0.0171569	0.517018	0.0154307	0.0232125	0.0354249	0.0104144	0.0146785	0.509878	0.00766366	0.978176	0.0013143	0.962349	0.00649251	0.965928	0.00598637	0.965796	0.00276572	0.982685	0.00187549	0.975566	0.00228197	0.976644	0.00229068	0.976681	0.00142033	0.981607	0.00500727	0.973205	0.0048602
ClinPred	supervised	0.565988	0.0541077	0.352152	0.121117	0.80898	0.729956	0.0782727	0.590604	0.707277	0.49423	0.560217	0.0773747	0.616395	0.0535752	0.0902419	0.145973	0.114722	0.0611614	0.624433	0.059017	0.981958	0.00112303	0.965554	0.0056129	0.97743	0.0042259	0.968802	0.002806	0.984226	0.00165571	0.982247	0.00191084	0.97895	0.00232518	0.980484	0.00135462	0.984057	0.00381528	0.971554	0.00520963
AlphaMissense	semi_supervised	0.256723	0.0137282	0.124872	0.0235218	0.513736	0.589757	0.136572	0.599234	0.332234	0.258319	0.232947	0.10092	0.372381	0.0878916	0.121455	0.0909216	0.0392255	0.0136479	0.281853	0.0484995	0.967065	0.00176197	0.92182	0.012164	0.947954	0.00774264	0.948916	0.00417363	0.967997	0.00319296	0.96411	0.00319701	0.968503	0.00293903	0.965923	0.0018841	0.975988	0.00488974	0.944233	0.00865239
MetaRNN	supervised	0.305873	0.0568337	0.135813	0.0400441	0.519963	0.516221	0.0418465	0.467671	0.424612	0.325738	0.28009	0.0661429	0.379257	0.0849564	0.176482	0.0891069	0.0393535	0.105842	0.420694	0.0551419	0.983191	0.0011016	0.964545	0.00710354	0.976316	0.00434124	0.971873	0.00233056	0.984327	0.0017328	0.982146	0.00210853	0.983563	0.00168432	0.981803	0.00117688	0.986602	0.00336971	0.975261	0.00474318
GEMME	unsupervised	0.257278	0.0171177	0.194997	0.0348311	0.299697	0.259091	0.0334072	0.305666	0.298463	0.240083	0.252247	0.0200264	0.278586	0.0169043	0.0240331	0.0209926	0.0281248	0.00971244	0.273465	0.0142024	0.957559	0.00221673	0.936029	0.0131267	0.924718	0.00930048	0.944212	0.00509663	0.963242	0.00326395	0.94828	0.00428467	0.958526	0.00411243	0.951947	0.00252289	0.955948	0.00869007	0.94814	0.00854047
PoET	unsupervised	0.399303	0.00989353	0.397496	0.0345483	0.417849	0.380632	0.0258923	0.388872	0.447479	0.38847	0.404362	0.0147631	0.41664	0.0162545	0.0294424	0.0157419	0.0134811	0.00715909	0.401457	0.0114622	0.93932	0.00317987	0.891812	0.0173546	0.891559	0.0121468	0.929733	0.00651768	0.945582	0.00499639	0.927189	0.00620138	0.938686	0.00634502	0.937933	0.00324885	0.964336	0.00672817	0.927659	0.0109395
TranceptEVE_L	unsupervised	0.161435	0.0103573	0.134188	0.00212335	0.218638	0.149597	0.0256153	0.190333	0.150165	0.158564	0.158393	0.00539211	0.167924	0.0163096	0.0135501	0.0210498	0.0140592	0.00868951	0.174576	0.0138417	0.858759	0.00604677	0.788981	0.0198691	0.804732	0.0235	0.858542	0.0102326	0.851672	0.0103206	0.835212	0.0119199	0.876223	0.00921486	0.848255	0.00700368	0.846252	0.0269582	0.852994	0.0211468
VARITY (R)	Supervised	0.321576	0.0197285	0.145083	0.0486242	0.623919	0.472158	0.0754649	0.51566	0.379837	0.277222	0.287174	0.0308531	0.340099	0.0247672	0.130491	0.075572	0.0546992	0.0683777	0.367307	0.0230308	0.964358	0.00184048	0.938498	0.0111446	0.939993	0.00799881	0.944036	0.00425094	0.96594	0.00296751	0.956225	0.00368975	0.969506	0.0026961	0.959387	0.0020119	0.97349	0.00502767	0.953897	0.0075229
VARITY (ER)	supervised	0.279274	0.0300332	0.12072	0.0215103	0.424332	0.39266	0.0637329	0.386167	0.321009	0.278401	0.221898	0.0141703	0.341066	0.0409383	0.0935062	0.0562698	0.0455297	0.030385	0.341202	0.0230929	0.962908	0.00183638	0.933185	0.0104214	0.93884	0.00823331	0.941646	0.00445536	0.96401	0.0032242	0.955631	0.0035359	0.968561	0.00279808	0.958567	0.00214958	0.972499	0.00495956	0.955342	0.00726751
CPT-1	unsupervised	0.243531	0.0110156	0.125448	0.0230184	0.279851	0.260731	0.0381268	0.223124	0.271404	0.243541	0.214646	0.0153996	0.268208	0.0150361	0.0234736	0.0216489	0.0183436	0.0139678	0.253214	0.0168988	0.966107	0.00160542	0.934394	0.00928714	0.942821	0.00771874	0.944445	0.00422619	0.970447	0.00253698	0.955739	0.00357613	0.970909	0.00247876	0.961897	0.00186479	0.974594	0.00503573	0.961739	0.00645833
LRT*	unsupervised	0.591106	0.0335965	0.46024	0.0807418	0.633451	0.670607	0.109977	0.596191	0.643562	0.513654	0.60329	0.0566669	0.600451	0.0257403	0.18216	0.112772	0.0594763	0.0472926	0.623022	0.0271731	0.879835	0.00351431	0.830825	0.0205617	0.81902	0.014992	0.840952	0.007478	0.88827	0.00602762	0.884624	0.00636731	0.860468	0.00681775	0.862683	0.00409789	0.865179	0.0131491	0.856268	0.0134454
