## Supplementary material for "Calibrated Variant Effect Prediction at the Residue Level Using Conditional Score Distributions": Table S2

### Sheet: ClinVar
model	attribute	mean_ece	std_ece	n_samples
model	attribute	mean_ece	std_ece	n_samples
EVE	is_disordered	0.0994407	0.00548615	3642
EVE	high_homologs	0.0768823	0.0068818	847
EVE	is_ppi	0.0845614	0.00605116	1950
EVE	is_polar	0.0177159	0.00271733	6643
EVE	is_hydrophobic	0.023551	0.00265774	6343
EVE	is_charged	0.0333155	0.00543627	5746
EVE	is_aromatic	0.0399677	0.00412581	1661
EVE	is_acidic	0.0313081	0.00542983	1803
EVE	is_basic	0.0352414	0.00568446	3943
EVE	is_polar_uncharged	0.019262	0.00341224	4562
EVE	is_small	0.0227337	0.00248855	6876
EVE	is_sulfur	0.0645032	0.00477324	1292
EVE	is_proline_or_glycine	0.032285	0.00358867	3266
EVE	is_aliphatic	0.0208627	0.00260554	5196
EVE	is_helix_breaker	0.032285	0.00358867	3266
EVE	is_beta_branched	0.0327548	0.00536146	3063
GEMME	is_disordered	0.101127	0.00473387	6652
GEMME	high_homologs	0.0336669	0.00362048	1446
GEMME	is_ppi	0.0747398	0.0051596	2819
GEMME	is_polar	0.0311148	0.0019509	8930
GEMME	is_hydrophobic	0.0386913	0.00263779	9035
GEMME	is_charged	0.0298389	0.00319797	8379
GEMME	is_aromatic	0.0271834	0.00331747	2048
GEMME	is_acidic	0.0304678	0.00421765	2469
GEMME	is_basic	0.0337479	0.00347928	5910
GEMME	is_polar_uncharged	0.0387001	0.00240628	6197
GEMME	is_small	0.0366399	0.00292455	9871
GEMME	is_sulfur	0.202889	0.00533686	2168
GEMME	is_proline_or_glycine	0.0312438	0.00282246	4583
GEMME	is_aliphatic	0.0391063	0.00257186	7641
GEMME	is_helix_breaker	0.0312438	0.00282246	4583
GEMME	is_beta_branched	0.0445763	0.00350648	4189
MutAssessor	is_disordered	0.122824	0.00481707	6389
MutAssessor	high_homologs	0.0582868	0.00433034	1286
MutAssessor	is_ppi	0.0880945	0.00456111	2269
MutAssessor	is_polar	0.0284926	0.00167771	8928
MutAssessor	is_hydrophobic	0.0187465	0.00239796	8294
MutAssessor	is_charged	0.0410483	0.00378512	7754
MutAssessor	is_aromatic	0.0621683	0.00434055	2098
MutAssessor	is_acidic	0.0630398	0.00407763	2427
MutAssessor	is_basic	0.0329196	0.00404958	5327
MutAssessor	is_polar_uncharged	0.0335765	0.00201044	6199
MutAssessor	is_small	0.0392393	0.00372984	9592
MutAssessor	is_sulfur	0.0863763	0.00414889	1691
MutAssessor	is_proline_or_glycine	0.0357826	0.00413772	4496
MutAssessor	is_aliphatic	0.0222297	0.00333518	6875
MutAssessor	is_helix_breaker	0.0357826	0.00413772	4496
MutAssessor	is_beta_branched	0.0483113	0.00447997	4037
PoET	is_disordered	0.112912	0.00489722	6651
PoET	high_homologs	0.032982	0.00358892	1446
PoET	is_ppi	0.0600308	0.00447342	2825
PoET	is_polar	0.0120327	0.00241661	8930
PoET	is_hydrophobic	0.0305309	0.00339946	9036
PoET	is_charged	0.0307697	0.00408896	8379
PoET	is_aromatic	0.0531657	0.00480609	2048
PoET	is_acidic	0.033259	0.0043007	2469
PoET	is_basic	0.0300457	0.00429833	5910
PoET	is_polar_uncharged	0.0174215	0.00371765	6197
PoET	is_small	0.0335018	0.00420624	9870
PoET	is_sulfur	0.120664	0.00443631	2167
PoET	is_proline_or_glycine	0.0291111	0.00374382	4584
PoET	is_aliphatic	0.034785	0.00393264	7641
PoET	is_helix_breaker	0.0291111	0.00374382	4584
PoET	is_beta_branched	0.032931	0.00428948	4190
PrimateAI	is_disordered	0.246202	0.00401872	6695
PrimateAI	high_homologs	0.0442259	0.00407673	1403
PrimateAI	is_ppi	0.0868498	0.00510177	2383
PrimateAI	is_polar	0.0416122	0.00298417	9294
PrimateAI	is_hydrophobic	0.0424275	0.00242055	8664
PrimateAI	is_charged	0.0363957	0.0027137	8141
PrimateAI	is_aromatic	0.0682366	0.00565298	2185
PrimateAI	is_acidic	0.043094	0.00520241	2539
PrimateAI	is_basic	0.0433411	0.00354774	5601
PrimateAI	is_polar_uncharged	0.0354912	0.00304491	6467
PrimateAI	is_small	0.0468994	0.00347879	9992
PrimateAI	is_sulfur	0.113556	0.00573932	1768
PrimateAI	is_proline_or_glycine	0.0381532	0.00378787	4667
PrimateAI	is_aliphatic	0.0620448	0.00400165	7187
PrimateAI	is_helix_breaker	0.0381532	0.00378787	4667
PrimateAI	is_beta_branched	0.0977493	0.00435066	4224
Provean	is_disordered	0.104452	0.00460902	6457
Provean	high_homologs	0.0464656	0.00486444	1371
Provean	is_ppi	0.0753067	0.00553374	2347
Provean	is_polar	0.0382519	0.00340437	8978
Provean	is_hydrophobic	0.0703567	0.00397554	8339
Provean	is_charged	0.0471033	0.0030869	7854
Provean	is_aromatic	0.0475307	0.00385086	2101
Provean	is_acidic	0.0490383	0.00298388	2446
Provean	is_basic	0.0479732	0.00335218	5408
Provean	is_polar_uncharged	0.0479476	0.00416633	6228
Provean	is_small	0.041372	0.00340655	9655
Provean	is_sulfur	0.0587568	0.00287427	1716
Provean	is_proline_or_glycine	0.0686944	0.00407781	4534
Provean	is_aliphatic	0.0814209	0.0046694	6923
Provean	is_helix_breaker	0.0686944	0.00407781	4534
Provean	is_beta_branched	0.04995	0.00457954	4054
SIFT	is_disordered	0.223483	0.0048926	6738
SIFT	high_homologs	0.0880726	0.00639984	1302
SIFT	is_ppi	0.170099	0.00517086	2426
SIFT	is_polar	0.140413	0.00508779	9340
SIFT	is_hydrophobic	0.116249	0.00496218	8740
SIFT	is_charged	0.0895452	0.00541727	8160
SIFT	is_aromatic	0.169958	0.00602935	2191
SIFT	is_acidic	0.0866193	0.00641516	2549
SIFT	is_basic	0.0908766	0.00533954	5611
SIFT	is_polar_uncharged	0.109644	0.00518446	6501
SIFT	is_small	0.117908	0.00511339	10057
SIFT	is_sulfur	0.190245	0.00567411	1786
SIFT	is_proline_or_glycine	0.16701	0.00515444	4692
SIFT	is_aliphatic	0.101775	0.00496015	7257
SIFT	is_helix_breaker	0.16701	0.00515444	4692
SIFT	is_beta_branched	0.0971602	0.00448547	4240
LIST-S2	is_disordered	0.204995	0.00513041	6734
LIST-S2	high_homologs	0.12102	0.00512232	1407
LIST-S2	is_ppi	0.0840088	0.00489258	2379
LIST-S2	is_polar	0.0692475	0.0024137	9285
LIST-S2	is_hydrophobic	0.0644745	0.00306449	8665
LIST-S2	is_charged	0.110983	0.0052897	8122
LIST-S2	is_aromatic	0.129255	0.00560987	2185
LIST-S2	is_acidic	0.130715	0.00582166	2536
LIST-S2	is_basic	0.102031	0.0055465	5586
LIST-S2	is_polar_uncharged	0.0590782	0.00323743	6464
LIST-S2	is_small	0.092956	0.004554	9982
LIST-S2	is_sulfur	0.173092	0.00636793	1774
LIST-S2	is_proline_or_glycine	0.101495	0.00618426	4651
LIST-S2	is_aliphatic	0.0847752	0.00375687	7192
LIST-S2	is_helix_breaker	0.101495	0.00618426	4651
LIST-S2	is_beta_branched	0.116996	0.00435067	4220
CPT-1	is_disordered	0.059771	0.00381957	7002
CPT-1	high_homologs	0.101715	0.0052286	1305
CPT-1	is_ppi	0.0428731	0.00369773	2922
CPT-1	is_polar	0.0278003	0.00198203	9780
CPT-1	is_hydrophobic	0.0356942	0.00162633	9674
CPT-1	is_charged	0.0321446	0.00191403	8971
CPT-1	is_aromatic	0.049456	0.0026075	2214
CPT-1	is_acidic	0.0278275	0.00291136	2639
CPT-1	is_basic	0.0376468	0.00188563	6332
CPT-1	is_polar_uncharged	0.0324329	0.0022969	6741
CPT-1	is_small	0.0402662	0.00351176	10646
CPT-1	is_sulfur	0.0882487	0.00395576	2364
CPT-1	is_proline_or_glycine	0.0264066	0.00173018	4996
CPT-1	is_aliphatic	0.0353267	0.00173123	8167
CPT-1	is_helix_breaker	0.0264066	0.00173018	4996
CPT-1	is_beta_branched	0.0558288	0.00426733	4513
ESM1b	is_disordered	0.0568755	0.00409357	8510
ESM1b	high_homologs	0.0171495	0.00263722	1778
ESM1b	is_ppi	0.0408498	0.0042921	2978
ESM1b	is_polar	0.0206325	0.0027456	11298
ESM1b	is_hydrophobic	0.014765	0.00225838	11182
ESM1b	is_charged	0.0340887	0.00385213	10469
ESM1b	is_aromatic	0.0470463	0.0045256	2576
ESM1b	is_acidic	0.0426642	0.00418968	3093
ESM1b	is_basic	0.030812	0.00406417	7376
ESM1b	is_polar_uncharged	0.0227487	0.00299349	7844
ESM1b	is_small	0.0337705	0.00390472	12378
ESM1b	is_sulfur	0.139823	0.00430774	2663
ESM1b	is_proline_or_glycine	0.0282345	0.00267876	5753
ESM1b	is_aliphatic	0.0175404	0.00275176	9438
ESM1b	is_helix_breaker	0.0282345	0.00267876	5753
ESM1b	is_beta_branched	0.0573519	0.00409058	5269

### Sheet: ClinVar(M1 removed)
model	attribute	mean_ece	std_ece	n_samples
EVE	is_disordered	0.0903663	0.00676732	3623
EVE	high_homologs	0.0859446	0.00816372	845
EVE	is_ppi	0.0942936	0.00762828	1946
EVE	is_polar	0.0230566	0.00451989	6633
EVE	is_hydrophobic	0.0281007	0.00413429	6325
EVE	is_charged	0.0250391	0.00506585	5735
EVE	is_aromatic	0.0454977	0.00478438	1663
EVE	is_acidic	0.0259536	0.00381334	1801
EVE	is_basic	0.0267037	0.00538961	3934
EVE	is_polar_uncharged	0.0164512	0.00243196	4550
EVE	is_small	0.0215887	0.00265218	6855
EVE	is_sulfur	0.0706088	0.00628115	1289
EVE	is_proline_or_glycine	0.0356369	0.00430678	3262
EVE	is_aliphatic	0.0244331	0.00404596	5176
EVE	is_helix_breaker	0.0356369	0.00430678	3262
EVE	is_beta_branched	0.0273714	0.00392908	3050
GEMME	is_disordered	0.112026	0.00442917	6328
GEMME	high_homologs	0.0375198	0.00361272	1419
GEMME	is_ppi	0.0909256	0.00646436	2806
GEMME	is_polar	0.0300902	0.00321052	8909
GEMME	is_hydrophobic	0.0331613	0.00286029	8512
GEMME	is_charged	0.0282417	0.00228182	8361
GEMME	is_aromatic	0.0412523	0.00438691	2049
GEMME	is_acidic	0.0225787	0.00301321	2465
GEMME	is_basic	0.0315663	0.00257475	5897
GEMME	is_polar_uncharged	0.0285451	0.00201554	6178
GEMME	is_small	0.0251455	0.00174808	9830
GEMME	is_sulfur	0.0790535	0.00618474	1668
GEMME	is_proline_or_glycine	0.0292457	0.00286453	4572
GEMME	is_aliphatic	0.0309332	0.00253074	7115
GEMME	is_helix_breaker	0.0292457	0.00286453	4572
GEMME	is_beta_branched	0.0335132	0.00228048	4170
MutationAssessor	is_disordered	0.112592	0.00623704	6348
MutationAssessor	high_homologs	0.0689364	0.0069064	1282
MutationAssessor	is_ppi	0.100813	0.00726334	2265
MutationAssessor	is_polar	0.0297094	0.00252573	8909
MutationAssessor	is_hydrophobic	0.021889	0.00328296	8266
MutationAssessor	is_charged	0.0335854	0.00341557	7739
MutationAssessor	is_aromatic	0.0730796	0.00635122	2097
MutationAssessor	is_acidic	0.0577938	0.00345933	2422
MutationAssessor	is_basic	0.0249269	0.00384204	5317
MutationAssessor	is_polar_uncharged	0.0323768	0.00208062	6178
MutationAssessor	is_small	0.0339646	0.00380888	9557
MutationAssessor	is_sulfur	0.0965503	0.00576114	1689
MutationAssessor	is_proline_or_glycine	0.0341233	0.0036985	4488
MutationAssessor	is_aliphatic	0.0203584	0.00269985	6847
MutationAssessor	is_helix_breaker	0.0341233	0.0036985	4488
MutationAssessor	is_beta_branched	0.0383708	0.00528856	4018
PoET	is_disordered	0.116249	0.0057737	6326
PoET	high_homologs	0.0311304	0.00385504	1419
PoET	is_ppi	0.0725606	0.00598382	2812
PoET	is_polar	0.0113214	0.00276948	8909
PoET	is_hydrophobic	0.0251205	0.0038997	8513
PoET	is_charged	0.0205307	0.00471502	8361
PoET	is_aromatic	0.0666493	0.00577969	2049
PoET	is_acidic	0.0260601	0.00416885	2465
PoET	is_basic	0.0202534	0.00462299	5897
PoET	is_polar_uncharged	0.0127146	0.00245238	6177
PoET	is_small	0.0233482	0.00534596	9829
PoET	is_sulfur	0.0874523	0.00432014	1667
PoET	is_proline_or_glycine	0.0252904	0.00470581	4573
PoET	is_aliphatic	0.0251722	0.00427394	7116
PoET	is_helix_breaker	0.0252904	0.00470581	4573
PoET	is_beta_branched	0.0266359	0.00480944	4171
PrimateAI	is_disordered	0.231669	0.00648925	6649
PrimateAI	high_homologs	0.0472481	0.00610573	1399
PrimateAI	is_ppi	0.102752	0.00695096	2379
PrimateAI	is_polar	0.05299	0.00573333	9273
PrimateAI	is_hydrophobic	0.0357532	0.00347809	8633
PrimateAI	is_charged	0.0336221	0.00364671	8123
PrimateAI	is_aromatic	0.0824113	0.00719223	2185
PrimateAI	is_acidic	0.0304998	0.00456716	2534
PrimateAI	is_basic	0.0436345	0.00403737	5589
PrimateAI	is_polar_uncharged	0.0321329	0.0024353	6445
PrimateAI	is_small	0.035668	0.00475459	9955
PrimateAI	is_sulfur	0.126317	0.00661059	1765
PrimateAI	is_proline_or_glycine	0.0495411	0.00620422	4658
PrimateAI	is_aliphatic	0.049529	0.00536305	7157
PrimateAI	is_helix_breaker	0.0495411	0.00620422	4658
PrimateAI	is_beta_branched	0.083089	0.00644531	4203
LIST-S2	is_disordered	0.192244	0.00605111	6689
LIST-S2	high_homologs	0.113031	0.00663612	1402
LIST-S2	is_ppi	0.0982038	0.00698588	2375
LIST-S2	is_polar	0.0733831	0.00275101	9264
LIST-S2	is_hydrophobic	0.0617377	0.00223988	8635
LIST-S2	is_charged	0.104227	0.0060275	8105
LIST-S2	is_aromatic	0.14489	0.0074608	2184
LIST-S2	is_acidic	0.123258	0.00656432	2531
LIST-S2	is_basic	0.0955832	0.00623082	5574
LIST-S2	is_polar_uncharged	0.0560053	0.00287206	6442
LIST-S2	is_small	0.0841326	0.00467055	9946
LIST-S2	is_sulfur	0.189374	0.00745327	1771
LIST-S2	is_proline_or_glycine	0.103261	0.00526876	4642
LIST-S2	is_aliphatic	0.0742109	0.00501205	7162
LIST-S2	is_helix_breaker	0.103261	0.00526876	4642
LIST-S2	is_beta_branched	0.108474	0.00627881	4199
CPT-1	is_disordered	0.0626305	0.0047673	6684
CPT-1	high_homologs	0.11336	0.00625598	1284
CPT-1	is_ppi	0.0511164	0.00510692	2909
CPT-1	is_polar	0.0254724	0.00170292	9758
CPT-1	is_hydrophobic	0.0295972	0.00173538	9158
CPT-1	is_charged	0.0373269	0.00369489	8952
CPT-1	is_aromatic	0.0535426	0.00372448	2214
CPT-1	is_acidic	0.0347438	0.00410863	2633
CPT-1	is_basic	0.0401324	0.00339506	6319
CPT-1	is_polar_uncharged	0.0295466	0.00201188	6716
CPT-1	is_small	0.0302689	0.00341837	10606
CPT-1	is_sulfur	0.0438157	0.00466845	1876
CPT-1	is_proline_or_glycine	0.0266145	0.00248156	4989
CPT-1	is_aliphatic	0.0306061	0.00371646	7649
CPT-1	is_helix_breaker	0.0266145	0.00248156	4989
CPT-1	is_beta_branched	0.0454875	0.00437459	4491
Provean	is_disordered	0.0956227	0.00549749	6412
Provean	high_homologs	0.0498586	0.00471783	1366
Provean	is_ppi	0.0849801	0.00588024	2342
Provean	is_polar	0.0376104	0.00358968	8959
Provean	is_hydrophobic	0.0754084	0.00354223	8310
Provean	is_charged	0.0432474	0.00237927	7838
Provean	is_aromatic	0.0423337	0.00414927	2101
Provean	is_acidic	0.049313	0.00357324	2441
Provean	is_basic	0.0425472	0.00318211	5397
Provean	is_polar_uncharged	0.0460881	0.00412637	6209
Provean	is_small	0.038634	0.00350815	9619
Provean	is_sulfur	0.0607141	0.00324292	1713
Provean	is_proline_or_glycine	0.0604342	0.00468562	4524
Provean	is_aliphatic	0.0872854	0.0045828	6894
Provean	is_helix_breaker	0.0604342	0.00468562	4524
Provean	is_beta_branched	0.0551385	0.00449576	4034
SIFT	is_disordered	0.209955	0.00597387	6693
SIFT	high_homologs	0.101624	0.00886816	1299
SIFT	is_ppi	0.180255	0.00599017	2421
SIFT	is_polar	0.158111	0.0109309	9319
SIFT	is_hydrophobic	0.138738	0.0159576	8710
SIFT	is_charged	0.113289	0.0160627	8143
SIFT	is_aromatic	0.181258	0.00650415	2191
SIFT	is_acidic	0.115622	0.0200265	2544
SIFT	is_basic	0.112226	0.0144012	5599
SIFT	is_polar_uncharged	0.13411	0.0169814	6479
SIFT	is_small	0.138925	0.0148892	10019
SIFT	is_sulfur	0.209754	0.0115601	1783
SIFT	is_proline_or_glycine	0.179077	0.00718567	4683
SIFT	is_aliphatic	0.126767	0.0184957	7226
SIFT	is_helix_breaker	0.179077	0.00718567	4683
SIFT	is_beta_branched	0.110021	0.0170992	4219
ESM1b	is_disordered	0.0618369	0.00512754	8149
ESM1b	high_homologs	0.0217119	0.00373103	1750
ESM1b	is_ppi	0.0563131	0.00556681	2965
ESM1b	is_polar	0.0223392	0.00346711	11271
ESM1b	is_hydrophobic	0.0110666	0.00333621	10610
ESM1b	is_charged	0.0212681	0.00437011	10447
ESM1b	is_aromatic	0.0600283	0.00547944	2577
ESM1b	is_acidic	0.0333131	0.00471632	3086
ESM1b	is_basic	0.0187309	0.00397275	7361
ESM1b	is_polar_uncharged	0.0170554	0.00409532	7817
ESM1b	is_small	0.021156	0.00458456	12329
ESM1b	is_sulfur	0.067961	0.00509911	2124
ESM1b	is_proline_or_glycine	0.0321232	0.0034397	5742
ESM1b	is_aliphatic	0.0210993	0.00467598	8864
ESM1b	is_helix_breaker	0.0321232	0.0034397	5742
ESM1b	is_beta_branched	0.0412849	0.00484647	5244

### Sheet: ProteinGym
model	attribute	mean_ece	std_ece	n_samples
EVE	is_disordered	0.116917	0.00362952	14250
EVE	high_homologs	0.0335479	0.0038004	3401
EVE	is_ppi	0.131276	0.00502193	5464
EVE	is_polar	0.0317472	0.0032859	18911
EVE	is_hydrophobic	0.0240198	0.00269749	17820
EVE	is_charged	0.020774	0.00192536	17293
EVE	is_aromatic	0.0674542	0.00472519	4349
EVE	is_acidic	0.0255568	0.00192878	5318
EVE	is_basic	0.0199863	0.00271335	11974
EVE	is_polar_uncharged	0.0211894	0.00193905	12427
EVE	is_small	0.0282765	0.00217502	21246
EVE	is_sulfur	0.0810748	0.00405615	3342
EVE	is_proline_or_glycine	0.0399419	0.00385431	10494
EVE	is_aliphatic	0.0193172	0.00189708	14878
EVE	is_helix_breaker	0.0399419	0.00385431	10494
EVE	is_beta_branched	0.0244054	0.00286926	8669
GEMME	is_disordered	0.118833	0.00369817	14250
GEMME	high_homologs	0.0683572	0.0032937	3401
GEMME	is_ppi	0.138671	0.00465045	5464
GEMME	is_polar	0.0324121	0.00207821	18911
GEMME	is_hydrophobic	0.0476747	0.00250525	17820
GEMME	is_charged	0.0349319	0.00298368	17293
GEMME	is_aromatic	0.0656065	0.00329021	4349
GEMME	is_acidic	0.0391493	0.00364427	5318
GEMME	is_basic	0.0353667	0.0032937	11974
GEMME	is_polar_uncharged	0.0283333	0.00168969	12427
GEMME	is_small	0.0265267	0.00117841	21246
GEMME	is_sulfur	0.0779915	0.00376279	3342
GEMME	is_proline_or_glycine	0.0308647	0.00194702	10494
GEMME	is_aliphatic	0.0415129	0.00213913	14878
GEMME	is_helix_breaker	0.0308647	0.00194702	10494
GEMME	is_beta_branched	0.0389041	0.00226229	8669
MutAssessor	is_disordered	0.136367	0.00506135	11375
MutAssessor	high_homologs	0.0294555	0.00263866	2636
MutAssessor	is_ppi	0.153037	0.00528478	4867
MutAssessor	is_polar	0.0334278	0.00182764	15635
MutAssessor	is_hydrophobic	0.0254868	0.00201929	14578
MutAssessor	is_charged	0.0368828	0.00126987	14165
MutAssessor	is_aromatic	0.0946676	0.00472382	3506
MutAssessor	is_acidic	0.0527162	0.00228718	4410
MutAssessor	is_basic	0.0305531	0.0014587	9755
MutAssessor	is_polar_uncharged	0.0331215	0.00151153	10195
MutAssessor	is_small	0.0397227	0.00323544	17498
MutAssessor	is_sulfur	0.108407	0.00440218	2783
MutAssessor	is_proline_or_glycine	0.0394509	0.00333335	8686
MutAssessor	is_aliphatic	0.0239243	0.00212286	12211
MutAssessor	is_helix_breaker	0.0394509	0.00333335	8686
MutAssessor	is_beta_branched	0.0352855	0.00385477	7125
PoET	is_disordered	0.119874	0.00381963	14250
PoET	high_homologs	0.0354657	0.00397699	3401
PoET	is_ppi	0.105314	0.00496542	5464
PoET	is_polar	0.0145895	0.00273688	18911
PoET	is_hydrophobic	0.0298011	0.00382666	17820
PoET	is_charged	0.0238161	0.00367642	17293
PoET	is_aromatic	0.0756934	0.00463195	4349
PoET	is_acidic	0.0200461	0.00226778	5318
PoET	is_basic	0.0264923	0.0036646	11974
PoET	is_polar_uncharged	0.0104773	0.00223557	12427
PoET	is_small	0.0169768	0.00305418	21246
PoET	is_sulfur	0.079441	0.00359679	3342
PoET	is_proline_or_glycine	0.0226159	0.00238734	10494
PoET	is_aliphatic	0.0206964	0.00285789	14878
PoET	is_helix_breaker	0.0226159	0.00238734	10494
PoET	is_beta_branched	0.0178848	0.00205765	8669
PrimateAI	is_disordered	0.219916	0.00322904	13981
PrimateAI	high_homologs	0.0903707	0.00417471	3359
PrimateAI	is_ppi	0.136568	0.00383136	5373
PrimateAI	is_polar	0.0560712	0.00385113	18523
PrimateAI	is_hydrophobic	0.0254031	0.00161919	17383
PrimateAI	is_charged	0.0390716	0.00280497	16927
PrimateAI	is_aromatic	0.0740696	0.0042519	4252
PrimateAI	is_acidic	0.0294918	0.0018516	5194
PrimateAI	is_basic	0.047277	0.00284543	11733
PrimateAI	is_polar_uncharged	0.0328682	0.00322951	12150
PrimateAI	is_small	0.0246796	0.00147966	20826
PrimateAI	is_sulfur	0.107912	0.00469078	3267
PrimateAI	is_proline_or_glycine	0.0448972	0.00391694	10303
PrimateAI	is_aliphatic	0.040657	0.00311633	14509
PrimateAI	is_helix_breaker	0.0448972	0.00391694	10303
PrimateAI	is_beta_branched	0.0697916	0.00367897	8483
Provean	is_disordered	0.106416	0.00414696	12591
Provean	high_homologs	0.0561503	0.00240611	2960
Provean	is_ppi	0.118148	0.00465833	4738
Provean	is_polar	0.0347812	0.00368949	16563
Provean	is_hydrophobic	0.0729382	0.00320748	15262
Provean	is_charged	0.0401039	0.00236963	14969
Provean	is_aromatic	0.0282636	0.00277644	3721
Provean	is_acidic	0.0514459	0.00224737	4585
Provean	is_basic	0.0357969	0.00239984	10385
Provean	is_polar_uncharged	0.0470831	0.00444248	10758
Provean	is_small	0.0400544	0.00273446	18631
Provean	is_sulfur	0.0744754	0.00323894	2849
Provean	is_proline_or_glycine	0.0591984	0.00389917	9358
Provean	is_aliphatic	0.0850241	0.00352039	12755
Provean	is_helix_breaker	0.0591984	0.00389917	9358
Provean	is_beta_branched	0.0483322	0.0036165	7443
SIFT	is_disordered	0.215501	0.00450246	12534
SIFT	high_homologs	0.0847081	0.00438278	2960
SIFT	is_ppi	0.17465	0.0035493	4677
SIFT	is_polar	0.130527	0.00598629	16440
SIFT	is_hydrophobic	0.104435	0.00549976	15148
SIFT	is_charged	0.081973	0.00563664	14868
SIFT	is_aromatic	0.1515	0.00436064	3689
SIFT	is_acidic	0.0877864	0.00553872	4545
SIFT	is_basic	0.079458	0.00583108	10323
SIFT	is_polar_uncharged	0.0995074	0.00630491	10664
SIFT	is_small	0.100532	0.00646633	18516
SIFT	is_sulfur	0.173038	0.0044219	2826
SIFT	is_proline_or_glycine	0.136311	0.00607102	9310
SIFT	is_aliphatic	0.0909119	0.00572474	12671
SIFT	is_helix_breaker	0.136311	0.00607102	9310
SIFT	is_beta_branched	0.0837163	0.00377177	7400
ESM1b	is_disordered	0.0723557	0.00364856	14250
ESM1b	high_homologs	0.0424699	0.00363801	3401
ESM1b	is_ppi	0.0918154	0.0046646	5464
ESM1b	is_polar	0.0211927	0.00305388	18911
ESM1b	is_hydrophobic	0.0142843	0.00219102	17820
ESM1b	is_charged	0.0154602	0.00407357	17293
ESM1b	is_aromatic	0.0781349	0.00419268	4349
ESM1b	is_acidic	0.0198558	0.00364405	5318
ESM1b	is_basic	0.0151846	0.004006	11974
ESM1b	is_polar_uncharged	0.0125251	0.00184781	12427
ESM1b	is_small	0.0175691	0.00386055	21246
ESM1b	is_sulfur	0.0761308	0.00378866	3342
ESM1b	is_proline_or_glycine	0.0338019	0.00347943	10494
ESM1b	is_aliphatic	0.0125645	0.00188884	14878
ESM1b	is_helix_breaker	0.0338019	0.00347943	10494
ESM1b	is_beta_branched	0.0334303	0.00368153	8669
CPT-1	is_disordered	0.0604203	0.00426419	11262
CPT-1	high_homologs	0.0462456	0.00223494	2579
CPT-1	is_ppi	0.09047	0.00445568	5386
CPT-1	is_polar	0.020113	0.00158891	15550
CPT-1	is_hydrophobic	0.0319149	0.000988413	14603
CPT-1	is_charged	0.0353203	0.00321654	14106
CPT-1	is_aromatic	0.0500081	0.00235557	3523
CPT-1	is_acidic	0.0401092	0.00385572	4381
CPT-1	is_basic	0.0349317	0.00250568	9725
CPT-1	is_polar_uncharged	0.0232516	0.00192614	10124
CPT-1	is_small	0.0256687	0.0022756	17488
CPT-1	is_sulfur	0.0497948	0.00301705	2774
CPT-1	is_proline_or_glycine	0.0243451	0.00235729	8669
CPT-1	is_aliphatic	0.0312952	0.00129077	12205
CPT-1	is_helix_breaker	0.0243451	0.00235729	8669
CPT-1	is_beta_branched	0.0389475	0.00276761	7096
LIST-S2	is_disordered	0.148022	0.00521836	10506
LIST-S2	high_homologs	0.0707817	0.00525151	2569
LIST-S2	is_ppi	0.127578	0.00524808	4026
LIST-S2	is_polar	0.0766708	0.00210978	14410
LIST-S2	is_hydrophobic	0.0505775	0.00182981	13493
LIST-S2	is_charged	0.0744225	0.00496056	12976
LIST-S2	is_aromatic	0.142873	0.00500163	3288
LIST-S2	is_acidic	0.0942951	0.00585703	4047
LIST-S2	is_basic	0.0655532	0.00462546	8929
LIST-S2	is_polar_uncharged	0.0530418	0.00219015	9360
LIST-S2	is_small	0.0764622	0.00417803	16182
LIST-S2	is_sulfur	0.180492	0.00518917	2560
LIST-S2	is_proline_or_glycine	0.100642	0.0050355	8045
LIST-S2	is_aliphatic	0.0611732	0.00248515	11257
LIST-S2	is_helix_breaker	0.100642	0.0050355	8045
LIST-S2	is_beta_branched	0.0855516	0.00454077	6449
TranceptEVE_L	is_disordered	0.284594	0.00121744	14250
TranceptEVE_L	high_homologs	0.20288	0.00303863	3401
TranceptEVE_L	is_ppi	0.228459	0.00271543	5464
TranceptEVE_L	is_polar	0.178888	0.00222978	18911
TranceptEVE_L	is_hydrophobic	0.232759	0.0019914	17820
TranceptEVE_L	is_charged	0.222804	0.00190935	17293
TranceptEVE_L	is_aromatic	0.209432	0.0036466	4349
TranceptEVE_L	is_acidic	0.221032	0.00276184	5318
TranceptEVE_L	is_basic	0.22359	0.00182816	11974
TranceptEVE_L	is_polar_uncharged	0.246752	0.00211948	12427
TranceptEVE_L	is_small	0.199466	0.00182468	21246
TranceptEVE_L	is_sulfur	0.201803	0.00345505	3342
TranceptEVE_L	is_proline_or_glycine	0.135705	0.00244217	10494
TranceptEVE_L	is_aliphatic	0.241329	0.00172413	14878
TranceptEVE_L	is_helix_breaker	0.135705	0.00244217	10494
TranceptEVE_L	is_beta_branched	0.25927	0.00159759	8669
MutPred	is_disordered	0.0555735	0.00587961	7762
MutPred	high_homologs	0.0323974	0.00430995	2011
MutPred	is_ppi	0.0771845	0.00611121	4253
MutPred	is_polar	0.0183919	0.00390512	13012
MutPred	is_hydrophobic	0.0200194	0.00332208	10819
MutPred	is_charged	0.0174003	0.00238358	10395
MutPred	is_aromatic	0.028837	0.00477729	3263
MutPred	is_acidic	0.0258549	0.00537576	3495
MutPred	is_basic	0.020134	0.00268498	6900
MutPred	is_polar_uncharged	0.0201147	0.00458519	7884
MutPred	is_small	0.014256	0.00313255	13284
MutPred	is_sulfur	0.0233213	0.00372125	2535
MutPred	is_proline_or_glycine	0.0194543	0.00322277	7418
MutPred	is_aliphatic	0.0291659	0.00495994	8527
MutPred	is_helix_breaker	0.0194543	0.00322277	7418
MutPred	is_beta_branched	0.0434049	0.00618678	4631
LRT	is_disordered	0.234567	0.00355161	12970
LRT	high_homologs	0.107534	0.00336097	2971
LRT	is_ppi	0.193972	0.00365421	5172
LRT	is_polar	0.107491	0.00351854	17760
LRT	is_hydrophobic	0.025723	0.00242183	16762
LRT	is_charged	0.0425327	0.00361434	16251
LRT	is_aromatic	0.161736	0.00400386	4143
LRT	is_acidic	0.0243878	0.00300525	4986
LRT	is_basic	0.0510103	0.00384076	11265
LRT	is_polar_uncharged	0.046539	0.00356666	11670
LRT	is_small	0.0547686	0.00350539	19793
LRT	is_sulfur	0.14372	0.00416221	3161
LRT	is_proline_or_glycine	0.136614	0.00357008	9769
LRT	is_aliphatic	0.0657036	0.00269808	13953
LRT	is_helix_breaker	0.136614	0.00357008	9769
LRT	is_beta_branched	0.120271	0.00302984	8172
