## Supplementary material for "Calibrated Variant Effect Prediction at the Residue Level Using Conditional Score Distributions": Table S3

### Sheet: Table_S3_AUROC_correlation.xlsx
dataset	input_type	residue_attribute	delta_auc_mean	delta_auc_std	delta_auc_mean_no_m1	delta_auc_std_no_m1	relative_auc_contribution_mean	relative_auc_contribution_std	llr_joint_jsd	llr_joint_jsd_no_m1	path_ratio_pos	path_ratio_neg	path_diff_pos	path_diff_neg	max_diff_label	mean_score_shift	mean_ece	std_ece	mean_ece_no_m1	std_ece_no_m1	mean_mce	std_mce	mean_mce_no_m1	std_mce_no_m1
ProteinGym	masked	Disorder level	0.00935371	0.000471108	0.00935371	0.000471108	2.24e-07	1.13e-08	0.141297	0.141297	0.048432	0.461782	0.241568	0.171782	0.241568	2.23501	0.0920984	0.00375946	0.096584	0.00552723	0.261902	0.0104616	0.261902	0.0104616
ProteinGym	mutant	Disorder level	0.00926314	0.000579321	0.00926314	0.000579321	2.22e-07	1.39e-08	0.149642	0.149642	0.048425	0.461542	0.241575	0.171542	0.241575	2.02648	0.0985914	0.00394016	0.103529	0.00558552	0.228101	0.0179695	0.228101	0.0179695
ClinVar	masked	Disorder level	0.00504206	0.000479424	0.00718208	0.000646551	1.87e-07	1.78e-08	0.157482	0.167455	0.0338371	0.277146	0.256163	0.012854	0.256163	1.59676	0.0750517	0.00417637	0.0790251	0.00539259	0.167645	0.0223196	0.276545	0.0248577
ClinVar	mutant	Disorder level	0.0047249	0.000597608	0.0069094	0.00100027	1.75e-07	2.21e-08	0.156441	0.179754	0.0338077	0.277166	0.256192	0.0128343	0.256192	1.47271	0.0806871	0.00405576	0.0841806	0.0053533	0.177352	0.020663	0.25845	0.0195406
ProteinGym	wildtype	Disorder level	0.00631951	0.000376831	0.00631951	0.000376831	1.51e-07	9.01e-09	0.174062	0.174062	0.0484893	0.461474	0.241511	0.171474	0.241511	2.64116	0.0723557	0.00364856	0.0763917	0.00507579	0.262291	0.0102299	0.262291	0.0102299
ClinVar	wildtype	Disorder level	0.00343901	0.000334205	0.00499754	0.000467805	1.27e-07	1.24e-08	0.18998	0.204761	0.033811	0.277358	0.256189	0.0126422	0.256189	1.93391	0.0583977	0.00400179	0.0618369	0.00512754	0.126798	0.0162857	0.284267	0.0134603
ProteinGym	mutant	Interface (PPI)	0.00328253	0.000433138	0.00328253	0.000433138	1.01e-07	1.33e-08	0.0301302	0.0301302	0.0895865	0.432782	0.200413	0.142782	0.200413	1.12593	0.107137	0.00477825	0.101696	0.00520101	0.298776	0.0104598	0.298776	0.0104598
ProteinGym	masked	Interface (PPI)	0.00326968	0.000376962	0.00326968	0.000376962	1e-07	1.16e-08	0.0297711	0.0297711	0.0895443	0.432686	0.200456	0.142686	0.200456	1.29458	0.099979	0.00466374	0.094725	0.00515512	0.256151	0.0101854	0.256151	0.0101854
ProteinGym	wildtype	Interface (PPI)	0.0024454	0.000306611	0.0024454	0.000306611	7.5e-08	9.41e-09	0.0394173	0.0394173	0.0895729	0.432512	0.200427	0.142512	0.200427	1.46139	0.0918154	0.0046646	0.0864573	0.00534226	0.236952	0.0117899	0.236952	0.0117899
ClinVar	mutant	Interface (PPI)	0.0010847	0.000388448	0.00131291	0.000788558	4.88e-08	1.74e-08	0.028745	0.0288704	0.0556559	0.293574	0.234344	0.00357398	0.234344	1.72824	0.058809	0.00380189	0.0711091	0.00496826	0.188815	0.0132504	0.192666	0.0160191
ClinVar	masked	Interface (PPI)	0.00089145	0.000249761	0.00112359	0.000382096	4.01e-08	1.12e-08	0.0331879	0.032945	0.0556874	0.293656	0.234313	0.00365562	0.234313	1.96237	0.046359	0.00400337	0.0608967	0.00545026	0.129525	0.0128869	0.129626	0.015153
ProteinGym	wildtype	Aromatic	0.0011103	0.000180457	0.0011103	0.000180457	2.66e-08	4.32e-09	0.0337256	0.0337256	0.0516677	0.458589	0.238332	0.168589	0.238332	0.954221	0.0781349	0.00419268	0.0729847	0.00537189	0.193172	0.00986849	0.193172	0.00986849
ProteinGym	wildtype	Sulfur-containing	0.00100709	0.000181258	0.00100709	0.000181258	2.41e-08	4.33e-09	0.0683872	0.0683872	0.0388848	0.471214	0.251115	0.181214	0.251115	0.880931	0.0761308	0.00378866	0.0717075	0.00468986	0.195834	0.0239275	0.195834	0.0239275
ClinVar	masked	Beta-branched	0.00127187	0.00024838	0.000999802	0.00027903	4.71e-08	9.21e-09	0.0294703	0.0318265	0.0316736	0.279323	0.258326	0.0106767	0.258326	1.04808	0.0642692	0.00410122	0.0467382	0.0049036	0.131859	0.0135176	0.124088	0.0137567
ClinVar	mutant	Beta-branched	0.00114127	0.000400595	0.000924543	0.000512364	4.23e-08	1.48e-08	0.0202534	0.0219433	0.0316413	0.279373	0.258359	0.0106273	0.258359	0.930893	0.0669956	0.00413328	0.0499728	0.00476377	0.120857	0.0141372	0.118022	0.0147477
ClinVar	wildtype	Sulfur-containing	0.00361709	0.000396142	0.000893435	0.000281583	1.34e-07	1.47e-08	0.0828848	0.0764147	0.0376645	0.273256	0.252336	0.0167439	0.252336	1.21289	0.137307	0.00439119	0.067961	0.00509911	0.456249	0.0134998	0.212118	0.0283963
ClinVar	wildtype	Interface (PPI)	0.00067285	0.000188859	0.000887623	0.000257561	3.02e-08	8.47e-09	0.0442086	0.0444309	0.0557734	0.293629	0.234227	0.00362936	0.234227	2.2471	0.0413151	0.00414412	0.0563131	0.00556681	0.106029	0.010198	0.103274	0.0120011
ClinVar	wildtype	Aromatic	0.000744897	0.000201186	0.000884919	0.000226177	2.76e-08	7.46e-09	0.0436661	0.0432266	0.0310675	0.279812	0.258932	0.0101877	0.258932	0.936991	0.044157	0.00446087	0.0600283	0.00547944	0.176547	0.0228285	0.188787	0.0244131
ProteinGym	masked	Proline/Glycine	0.000838753	0.000130605	0.000838753	0.000130605	2.01e-08	3.12e-09	0.0358943	0.0358943	0.110767	0.399555	0.179233	0.109555	0.179233	0.613765	0.0427884	0.00416203	0.0399344	0.00424774	0.156574	0.00771173	0.156574	0.00771173
ClinVar	wildtype	Beta-branched	0.00103333	0.00020665	0.000811831	0.000187254	3.83e-08	7.66e-09	0.0227577	0.025185	0.0316425	0.279339	0.258358	0.0106611	0.258358	1.17807	0.0585529	0.00407437	0.0412849	0.00484647	0.147402	0.0122822	0.137104	0.0123526
ProteinGym	mutant	Proline/Glycine	0.00079222	0.000140827	0.00079222	0.000140827	1.89e-08	3.37e-09	0.0249052	0.0249052	0.110521	0.399717	0.179479	0.109717	0.179479	0.707371	0.0529332	0.00502917	0.0517334	0.00489662	0.192424	0.00736547	0.192424	0.00736547
ProteinGym	masked	Beta-branched	0.000787629	0.000154186	0.000787629	0.000154186	1.88e-08	3.69e-09	0.0268519	0.0268519	0.0557085	0.454318	0.234291	0.164318	0.234291	1.12136	0.039096	0.00371375	0.0445781	0.00543959	0.0751131	0.00860269	0.0751131	0.00860269
ProteinGym	masked	Aromatic	0.00076494	0.000146178	0.00076494	0.000146178	1.83e-08	3.5e-09	0.0228265	0.0228265	0.0516304	0.458454	0.23837	0.168454	0.23837	1.08353	0.0713071	0.004353	0.0660015	0.00534898	0.183632	0.0112075	0.183632	0.0112075
ProteinGym	wildtype	Size	0.000724372	0.000131782	0.000724372	0.000131782	1.73e-08	3.15e-09	0.0167626	0.0167626	0.181368	0.328878	0.108632	0.0388775	0.108632	0.141006	0.0175691	0.00386055	0.018119	0.00454068	0.0415131	0.00465544	0.0415131	0.00465544
ClinVar	wildtype	Size	0.00103857	0.000230018	0.000674057	0.000261515	3.85e-08	8.52e-09	0.023434	0.0211266	0.106629	0.204373	0.183371	0.085627	0.183371	0.119687	0.0319907	0.00383492	0.021156	0.00458456	0.110139	0.00830455	0.104371	0.0104151
ClinVar	masked	Size	0.000922531	0.000214385	0.000652113	0.000250332	3.42e-08	7.95e-09	0.0256079	0.0235636	0.106699	0.204313	0.183301	0.0856865	0.183301	0.204287	0.0294305	0.00369824	0.0220325	0.00478641	0.0761367	0.00928447	0.0673164	0.00886661
ProteinGym	mutant	Beta-branched	0.000640083	0.000233386	0.000640083	0.000233386	1.53e-08	5.58e-09	0.0219551	0.0219551	0.0556736	0.45461	0.234326	0.16461	0.234326	1.06269	0.0427452	0.00312601	0.0478553	0.00515	0.0863282	0.0108178	0.0863282	0.0108178
ClinVar	masked	Charge	0.000477358	0.000196696	0.000635737	0.000302702	1.77e-08	7.29e-09	0.0242	0.0265975	0.0885289	0.22251	0.201471	0.0674904	0.201471	0.118796	0.0301354	0.00370438	0.0218368	0.00387858	0.0672514	0.011774	0.062375	0.0104606
ClinVar	masked	Aromatic	0.000482739	0.000165767	0.000626166	0.000183553	1.79e-08	6.14e-09	0.0330269	0.0324122	0.0310578	0.279837	0.258942	0.0101635	0.258942	1.09978	0.0403204	0.00385948	0.0549889	0.00510768	0.142037	0.0175281	0.149408	0.0220822
ProteinGym	wildtype	Beta-branched	0.000603546	0.000112641	0.000603546	0.000112641	1.44e-08	2.69e-09	0.0244643	0.0244643	0.05577	0.4544	0.23423	0.1644	0.23423	1.25886	0.0334303	0.00368153	0.0387046	0.00526181	0.0769543	0.00702549	0.0769543	0.00702549
ProteinGym	masked	Size	0.000595716	0.000137024	0.000595716	0.000137024	1.42e-08	3.28e-09	0.0182231	0.0182231	0.18186	0.328404	0.10814	0.0384041	0.10814	0.222135	0.0235425	0.0041452	0.0226565	0.00415365	0.0667619	0.00721081	0.0667619	0.00721081
ProteinGym	masked	Charge	0.000588657	0.000103539	0.000588657	0.000103539	1.41e-08	2.48e-09	0.0204286	0.0204286	0.157227	0.352888	0.132773	0.0628878	0.132773	0.113878	0.0164398	0.00285345	0.0187582	0.0035943	0.0335243	0.00446169	0.0335243	0.00446169
ClinVar	mutant	Proline/Glycine	0.000400563	0.000141109	0.000584111	0.000211451	1.48e-08	5.23e-09	0.0321549	0.0295141	0.0660573	0.244825	0.223943	0.0451746	0.223943	0.659976	0.0420399	0.00388296	0.0453769	0.00423705	0.161759	0.012856	0.159363	0.0128393
ProteinGym	mutant	Charge	0.000561729	0.00018332	0.000561729	0.00018332	1.34e-08	4.38e-09	0.0205967	0.0205967	0.157197	0.35284	0.132803	0.0628405	0.132803	0.0407272	0.0309042	0.0011096	0.031356	0.00149457	0.0938605	0.00902975	0.0938605	0.00902975
ProteinGym	mutant	Aromatic	0.000555223	0.000215476	0.000555223	0.000215476	1.33e-08	5.15e-09	0.0178382	0.0178382	0.0517115	0.458415	0.238289	0.168415	0.238289	1.01461	0.0739524	0.00395178	0.0689719	0.00491123	0.281517	0.0139197	0.281517	0.0139197
ClinVar	masked	Proline/Glycine	0.000392583	0.000121795	0.000528042	0.000232519	1.45e-08	4.51e-09	0.0435875	0.0398727	0.0660219	0.244921	0.223978	0.0450791	0.223978	0.632446	0.0292371	0.00394328	0.035989	0.00361195	0.0864212	0.0132912	0.0940086	0.0156216
ClinVar	wildtype	Charge	0.00040239	0.000158725	0.000502977	0.000316826	1.49e-08	5.88e-09	0.0255311	0.0275956	0.0885728	0.222475	0.201427	0.0675252	0.201427	0.123418	0.0333619	0.00384805	0.0212681	0.00437011	0.0707384	0.0118279	0.0623683	0.0117503
ProteinGym	masked	Homology	0.000476454	0.000125482	0.000476454	0.000125482	1.14e-08	3e-09	0.0169521	0.0169521	0.428753	0.0815749	0.138753	0.208425	0.208425	0.0387068	0.0470066	0.00366977	0.0522874	0.00507768	0.124326	0.0122258	0.124326	0.0122258
ProteinGym	wildtype	Charge	0.000460668	0.000107195	0.000460668	0.000107195	1.1e-08	2.56e-09	0.0235436	0.0235436	0.15717	0.35284	0.13283	0.0628405	0.13283	0.0947014	0.0154602	0.00407357	0.0176073	0.00437426	0.0327018	0.00780001	0.0327018	0.00780001
ClinVar	wildtype	Aliphaticity	-8.14e-05	7.7e-05	0.000452631	0.000151155	-3.02e-09	2.85e-09	0.0301578	0.0220138	0.0725638	0.238424	0.217436	0.0515761	0.217436	0.750571	0.0177875	0.00234698	0.0210993	0.00467598	0.0460663	0.00810517	0.0873604	0.00941192
ProteinGym	wildtype	Homology	0.000439931	0.000104956	0.000439931	0.000104956	1.05e-08	2.51e-09	0.0193808	0.0193808	0.428493	0.081641	0.138493	0.208359	0.208359	0.0578827	0.0424699	0.00363801	0.0476152	0.00492073	0.137566	0.0240747	0.137566	0.0240747
ProteinGym	wildtype	Proline/Glycine	0.000428749	0.000102832	0.000428749	0.000102832	1.03e-08	2.46e-09	0.0255347	0.0255347	0.110449	0.399558	0.179551	0.109558	0.179551	0.815513	0.0338019	0.00347943	0.0303296	0.00367104	0.0883269	0.0078051	0.0883269	0.0078051
ProteinGym	mutant	Size	0.000369278	0.000246889	0.000369278	0.000246889	8.83e-09	5.9e-09	0.0141923	0.0141923	0.181499	0.328577	0.108501	0.0385767	0.108501	0.170081	0.0347448	0.00295528	0.0346619	0.00303022	0.0973878	0.0100902	0.0973878	0.0100902
ClinVar	masked	Acidity	0.000370763	0.000116126	0.000354388	0.000122331	1.37e-08	4.3e-09	0.0287357	0.028192	0.0278468	0.283217	0.262153	0.00678311	0.262153	0.170308	0.0410927	0.00424393	0.0339275	0.00457174	0.143402	0.0172145	0.145184	0.0160032
ClinVar	mutant	Charge	0.000343865	0.00027574	0.00035318	0.00072014	1.27e-08	1.02e-08	0.0239822	0.0262578	0.0885506	0.222509	0.201449	0.0674911	0.201449	0.043099	0.0308581	0.00219004	0.0295041	0.00322756	0.083127	0.0107951	0.0822972	0.0100806
ClinVar	mutant	Aromatic	0.000226912	0.000246923	0.000349669	0.000333838	8.41e-09	9.15e-09	0.0299579	0.0294425	0.0310468	0.279854	0.258953	0.0101465	0.258953	1.00868	0.0493048	0.00350943	0.0641808	0.00503501	0.191377	0.0174856	0.193247	0.0192032
ProteinGym	wildtype	Polarity	0.000348395	8.8e-05	0.000348395	8.8e-05	8.33e-09	2.1e-09	0.0191847	0.0191847	0.1916	0.318688	0.0984005	0.0286884	0.0984005	0.647193	0.0211927	0.00305388	0.0189114	0.00343193	0.0654786	0.00834692	0.0654786	0.00834692
ClinVar	masked	Polarity(Uncharged)	0.000521908	0.000169896	0.000337943	0.000134282	1.93e-08	6.3e-09	0.0156667	0.0141543	0.0699748	0.240945	0.220025	0.0490548	0.220025	0.166918	0.0335908	0.00348347	0.0200784	0.00353131	0.0943199	0.011811	0.0821694	0.0115154
ProteinGym	masked	Basic	0.000313289	8.81e-05	0.000313289	8.81e-05	7.49e-09	2.11e-09	0.0276896	0.0276896	0.110232	0.399729	0.179768	0.109729	0.179768	0.163213	0.0174494	0.00242669	0.0194657	0.00349897	0.0330954	0.00451754	0.0330954	0.00451754
ClinVar	wildtype	Polarity	0.000251743	0.000103683	0.000296179	0.000159169	9.33e-09	3.84e-09	0.0235002	0.0191464	0.120814	0.19012	0.169186	0.0998804	0.169186	0.595758	0.0185981	0.00327584	0.0223392	0.00346711	0.067281	0.00707002	0.0655171	0.00832949
ProteinGym	masked	Sulfur-containing	0.000282054	9.39e-05	0.000282054	9.39e-05	6.74e-09	2.25e-09	0.0322576	0.0322576	0.0389342	0.471171	0.251066	0.181171	0.251066	1.28574	0.0487541	0.00392906	0.044239	0.00470031	0.186288	0.0146193	0.186288	0.0146193
ProteinGym	wildtype	Basic	0.000276217	7.68e-05	0.000276217	7.68e-05	6.61e-09	1.84e-09	0.0247798	0.0247798	0.110127	0.399874	0.179873	0.109874	0.179873	0.167913	0.0151846	0.004006	0.0180216	0.0044102	0.0311556	0.00707606	0.0311556	0.00707606
ClinVar	mutant	Acidity	0.000274302	9.44e-05	0.000260465	0.000149949	1.02e-08	3.5e-09	0.0246728	0.0241647	0.0278368	0.28298	0.262163	0.00702024	0.262163	0.0880888	0.0358691	0.00371482	0.0325754	0.00544131	0.108073	0.0154993	0.101547	0.0131991
ClinVar	wildtype	Acidity	0.000252629	9.99e-05	0.000253767	9.56e-05	9.36e-09	3.7e-09	0.0290337	0.0293701	0.0278162	0.28307	0.262184	0.0069296	0.262184	0.21104	0.0411288	0.00415235	0.0333131	0.00471632	0.118812	0.0164857	0.10499	0.0190372
ClinVar	mutant	Size	0.000268191	0.000463248	0.00024589	0.000478354	9.94e-09	1.72e-08	0.0205087	0.0190266	0.106575	0.204423	0.183425	0.0855774	0.183425	0.182333	0.0328233	0.00256884	0.0289486	0.00359549	0.0565828	0.0070822	0.0586223	0.0103652
ClinVar	masked	Aliphaticity	-0.000131816	9.86e-05	0.000245741	0.000179585	-4.89e-09	3.65e-09	0.0298733	0.0208799	0.0726514	0.238466	0.217349	0.0515341	0.217349	0.742334	0.0278803	0.00271509	0.0199695	0.00386674	0.0802696	0.0115333	0.0709094	0.00952832
ProteinGym	mutant	Sulfur-containing	0.000237279	0.000147532	0.000237279	0.000147532	5.67e-09	3.53e-09	0.0228925	0.0228925	0.0388663	0.471125	0.251134	0.181125	0.251134	1.20318	0.0535836	0.00410258	0.0499194	0.00408344	0.256694	0.0202924	0.256694	0.0202924
ProteinGym	wildtype	Aliphaticity	0.000225692	6.71e-05	0.000225692	6.71e-05	5.4e-09	1.6e-09	0.0190192	0.0190192	0.111459	0.398786	0.178541	0.108786	0.178541	0.787931	0.0125645	0.00188884	0.0156791	0.0035748	0.0382098	0.00566595	0.0382098	0.00566595
ProteinGym	mutant	Homology	0.00021943	0.00016735	0.00021943	0.00016735	5.25e-09	4e-09	0.0183611	0.0183611	0.428461	0.0816526	0.138461	0.208347	0.208347	0.0369631	0.0491761	0.00327089	0.0541797	0.00494269	0.0797648	0.0111234	0.0797648	0.0111234
ProteinGym	masked	Polarity	0.000218417	7.44e-05	0.000218417	7.44e-05	5.22e-09	1.78e-09	0.0196614	0.0196614	0.191343	0.3186	0.0986574	0.0285999	0.0986574	0.676035	0.0215961	0.00391448	0.0199216	0.00392191	0.0666994	0.00925696	0.0666994	0.00925696
ProteinGym	mutant	Basic	0.000214328	0.000169728	0.000214328	0.000169728	5.13e-09	4.06e-09	0.0269206	0.0269206	0.110113	0.400125	0.179887	0.110125	0.179887	0.0793207	0.0357733	0.00118562	0.0357477	0.00144846	0.115766	0.0119447	0.115766	0.0119447
ClinVar	masked	Polarity	0.000282258	0.000125021	0.000212499	0.000123911	1.05e-08	4.63e-09	0.0258415	0.0208463	0.120965	0.19013	0.169035	0.0998702	0.169035	0.636326	0.0204892	0.00322564	0.0184066	0.0039762	0.0707745	0.00873511	0.0612184	0.00873505
ClinVar	masked	Sulfur-containing	0.0023305	0.000304119	0.000204372	0.000125763	8.64e-08	1.13e-08	0.0470427	0.0494574	0.037661	0.273323	0.252339	0.0166774	0.252339	1.57965	0.119201	0.004477	0.0424466	0.00483959	0.367832	0.013054	0.167472	0.0250494
ProteinGym	mutant	Acidity	0.000161457	6.32e-05	0.000161457	6.32e-05	3.86e-09	1.51e-09	0.0160286	0.0160286	0.0470735	0.463199	0.242926	0.173199	0.242926	0.0461115	0.0219407	0.0026898	0.0238795	0.00260282	0.104212	0.0130528	0.104212	0.0130528
ProteinGym	masked	Acidity	0.000150681	5.93e-05	0.000150681	5.93e-05	3.6e-09	1.42e-09	0.0151338	0.0151338	0.0471787	0.463014	0.242821	0.173014	0.242821	0.00286855	0.0193242	0.00362592	0.0212325	0.00383246	0.0488001	0.00889924	0.0488001	0.00889924
ProteinGym	mutant	Polarity	0.000147292	8.84e-05	0.000147292	8.84e-05	3.52e-09	2.11e-09	0.0190779	0.0190779	0.191396	0.318725	0.0986043	0.0287246	0.0986043	0.718892	0.0325515	0.00251802	0.0318146	0.00263035	0.105836	0.00769732	0.105836	0.00769732
ClinVar	mutant	Polarity(Uncharged)	0.000173489	0.000314888	0.000139691	0.000291138	6.43e-09	1.17e-08	0.0139587	0.0127146	0.069885	0.241174	0.220115	0.0488264	0.220115	0.136949	0.0370111	0.00202489	0.0291986	0.00300888	0.0637034	0.0105527	0.0638822	0.0133547
ProteinGym	masked	Polarity(Uncharged)	0.000135618	7.64e-05	0.000135618	7.64e-05	3.24e-09	1.83e-09	0.0118211	0.0118211	0.109021	0.401145	0.180979	0.111145	0.180979	0.0671918	0.01653	0.00222636	0.0186043	0.00342898	0.0539509	0.0111802	0.0539509	0.0111802
ClinVar	wildtype	Polarity(Uncharged)	0.000199863	9.85e-05	0.000120945	7.65e-05	7.41e-09	3.65e-09	0.0144853	0.0133705	0.0699457	0.241031	0.220054	0.0489688	0.220054	0.00023837	0.0236696	0.00317943	0.0170554	0.00409532	0.0847719	0.0103446	0.0823209	0.00691966
ProteinGym	masked	Aliphaticity	0.000110472	6.37e-05	0.000110472	6.37e-05	2.64e-09	1.52e-09	0.0210014	0.0210014	0.111412	0.398578	0.178588	0.108578	0.178588	0.803974	0.0192842	0.00165591	0.0198874	0.00178222	0.0474154	0.0112905	0.0474154	0.0112905
ClinVar	wildtype	Proline/Glycine	6.75e-05	9.61e-05	0.000109978	0.000180173	2.5e-09	3.56e-09	0.0318658	0.0281612	0.0660049	0.245006	0.223995	0.0449935	0.223995	0.883773	0.0260399	0.00272452	0.0321232	0.0034397	0.0664885	0.00960636	0.0689693	0.0103579
ProteinGym	wildtype	Acidity	0.000103917	4.35e-05	0.000103917	4.35e-05	2.48e-09	1.04e-09	0.0216563	0.0216563	0.0470726	0.463066	0.242927	0.173066	0.242927	0.0700321	0.0198558	0.00364405	0.0212623	0.00360624	0.0687633	0.011939	0.0687633	0.011939
ClinVar	wildtype	Basic	-2.46e-05	0.00013747	7.56e-05	0.000264381	-9.13e-10	5.09e-09	0.026542	0.0286035	0.0606444	0.250359	0.229356	0.039641	0.229356	0.0862145	0.0303008	0.00403035	0.0187309	0.00397275	0.0734812	0.0142797	0.0618035	0.0147702
ClinVar	mutant	Sulfur-containing	0.00159953	0.000349498	7.55e-05	0.000243394	5.93e-08	1.3e-08	0.0339626	0.0418724	0.0376397	0.273357	0.25236	0.016643	0.25236	1.50673	0.116717	0.00470781	0.0493477	0.00548843	0.383491	0.0115615	0.269619	0.0238766
ClinVar	masked	Basic	-8.69e-05	0.000138424	5.75e-05	0.000297398	-3.22e-09	5.13e-09	0.0312079	0.0341749	0.0607015	0.250266	0.229298	0.0397345	0.229298	0.0969236	0.0287281	0.00370124	0.0226205	0.00339728	0.058264	0.0100302	0.0548198	0.010015
ProteinGym	mutant	Aliphaticity	3.58e-05	0.000168414	3.58e-05	0.000168414	8.57e-10	4.03e-09	0.0175595	0.0175595	0.111539	0.398598	0.178461	0.108598	0.178461	0.741961	0.036539	0.00154477	0.0373656	0.00173004	0.0861336	0.00991673	0.0861336	0.00991673
ProteinGym	masked	Water-soulability	2.91e-05	2.73e-05	2.91e-05	2.73e-05	6.95e-10	6.53e-10	0.0158206	0.0158206	0.150231	0.36011	0.139769	0.0701099	0.139769	0.415854	0.0234402	0.00225311	0.0219313	0.00213428	0.0814108	0.0100614	0.0814108	0.0100614
ProteinGym	mutant	Water-soulability	2.17e-05	4.1e-05	2.17e-05	4.1e-05	5.19e-10	9.8e-10	0.011293	0.011293	0.150096	0.359875	0.139904	0.0698748	0.139904	0.381387	0.0392293	0.00217061	0.038997	0.00186487	0.126149	0.00988039	0.126149	0.00988039
ClinVar	mutant	Polarity	-9.59e-05	0.000227182	1.85e-05	0.000246261	-3.55e-09	8.42e-09	0.0243671	0.0203903	0.120887	0.190125	0.169113	0.099875	0.169113	0.637939	0.0271639	0.00229343	0.0270351	0.00296457	0.0571398	0.0123743	0.065345	0.0144189
ProteinGym	mutant	Polarity(Uncharged)	-6.74e-06	0.000146879	-6.74e-06	0.000146879	-1.61e-10	3.51e-09	0.0084396	0.0084396	0.109113	0.401011	0.180887	0.111011	0.180887	0.0324309	0.0297794	0.00247481	0.0305833	0.00285935	0.0690532	0.00935128	0.0690532	0.00935128
ProteinGym	wildtype	Water-soulability	-1.16e-05	1.99e-05	-1.16e-05	1.99e-05	-2.78e-10	4.76e-10	0.013186	0.013186	0.150051	0.359996	0.139949	0.0699957	0.139949	0.397536	0.0142843	0.00219102	0.0128928	0.00211464	0.0544685	0.00951483	0.0544685	0.00951483
ClinVar	mutant	Basic	-0.000162008	0.000241583	-1.32e-05	0.000702907	-6e-09	8.95e-09	0.0291923	0.0319591	0.06064	0.250333	0.22936	0.0396668	0.22936	0.0239965	0.0344856	0.00168233	0.0352627	0.00294428	0.0892067	0.0115874	0.0892323	0.00976865
ClinVar	wildtype	Water-soulability	-8.61e-05	0.000116405	-4.11e-05	7.42e-05	-3.19e-09	4.31e-09	0.0189183	0.0137354	0.0961324	0.214985	0.193868	0.0750151	0.193868	0.438403	0.0150318	0.00242898	0.0110666	0.00333621	0.0645187	0.00934884	0.0632306	0.00881634
ProteinGym	wildtype	Polarity(Uncharged)	-4.41e-05	2.15e-05	-4.41e-05	2.15e-05	-1.05e-09	5.14e-10	0.0104479	0.0104479	0.109005	0.401256	0.180995	0.111256	0.180995	0.0896758	0.0125251	0.00184781	0.0129227	0.00264488	0.0422336	0.00692715	0.0422336	0.00692715
ClinVar	mutant	Aliphaticity	-0.000310631	0.00014457	-6.95e-05	0.000645033	-1.15e-08	5.36e-09	0.0228606	0.0174155	0.0725123	0.238517	0.217488	0.0514832	0.217488	0.648773	0.043727	0.00190623	0.0285208	0.00244307	0.105614	0.0104145	0.05669	0.00904679
ClinVar	wildtype	Homology	-5.99e-05	4.01e-05	-7.47e-05	0.000134905	-2.48e-09	1.66e-09	0.031226	0.0316065	0.298217	0.0163313	0.0082174	0.273669	0.273669	0.0837219	0.0145985	0.00314394	0.0217119	0.00373103	0.0544668	0.016522	0.0499246	0.0147502
ClinVar	masked	Homology	-8.08e-05	4.68e-05	-8.58e-05	0.00013046	-3.34e-09	1.94e-09	0.0313066	0.0314589	0.298466	0.016351	0.00846634	0.273649	0.273649	0.0734433	0.0221455	0.00273134	0.025355	0.00370397	0.118535	0.0237041	0.113373	0.0227972
ClinVar	masked	Water-soulability	1.01e-05	0.000146287	-0.000105121	9.76e-05	3.73e-10	5.42e-09	0.0212631	0.0156674	0.0961002	0.214928	0.1939	0.075072	0.1939	0.431313	0.0260191	0.00252478	0.0154799	0.00299139	0.0948923	0.0105914	0.0441864	0.00952431
ClinVar	mutant	Homology	-0.000125708	7.53e-05	-0.000146858	0.000278188	-5.21e-09	3.12e-09	0.0346146	0.0361133	0.298355	0.0163399	0.00835454	0.27366	0.27366	0.0621712	0.0320637	0.00352634	0.0317447	0.0032574	0.167859	0.0236664	0.148556	0.0271054
ClinVar	mutant	Water-soulability	-0.000666473	0.000226335	-0.000402171	0.000481883	-2.47e-08	8.39e-09	0.0150693	0.0118473	0.0960683	0.214877	0.193932	0.0751234	0.193932	0.36722	0.0427631	0.00185814	0.0292861	0.00213697	0.128499	0.010995	0.0699096	0.0122364
