## Supplementary material for "Calibrated Variant Effect Prediction at the Residue Level Using Conditional Score Distributions": Table S4

### Sheet: joint_pathogenic_ratio
dataset	category	n_patogenic	n_benign	ratio	p_val	q_vals
ProteinGym	PPI	4376	1659	0.725104	5.61026e-233	2.66488e-232
ProteinGym	Aromatic Residue	3244	1557	0.675693	5.69565e-111	1.80362e-110
ProteinGym	Sulfur Residue	2438	1255	0.660168	1.38405e-71	3.28712e-71
ProteinGym	Ordered	28962	17985	0.616908	1.1181e-272	7.08131e-272
ClinVar	PPI	6931	4445	0.609265	0	0
ProteinGym	Helix Breaker	6936	4666	0.597828	4.95147e-68	9.40779e-68
ProteinGym	Polar Residue	12004	8907	0.574052	5.73032e-58	9.89783e-58
ClinVar	Sulfur Residue	6277	5146	0.549505	0	0
ProteinGym	Basic Residue	6905	6330	0.521723	0.0154888	0.018393
ProteinGym	High Homology	30413	28553	0.515772	0.0503936	0.0563222
ProteinGym	Charged Residue	9857	9260	0.515614	0.186118	0.196458
ProteinGym	Baseline	32000	30727	0.510147
ProteinGym	Acidic Residue	2952	2930	0.50187	0.22484	0.22484
ProteinGym	Polar Uncharged Residue	6842	6902	0.497817	0.0090751	0.0114951
ProteinGym	Small Residue	11397	12102	0.484999	5.01121e-11	6.80093e-11
ProteinGym	Hydrophobic Residue	9419	10287	0.477976	3.44624e-15	5.03682e-15
ClinVar	Aromatic Residue	5156	6333	0.448777	8.52713e-207	2.13178e-206
ProteinGym	Aliphatic Residue	6991	9468	0.424752	6.10598e-85	1.65734e-84
ProteinGym	Low Homology	1587	2174	0.421962	7.34408e-26	1.16281e-25
ClinVar	Ordered	46934	69717	0.402345	0	0
ClinVar	Helix Breaker	11120	16648	0.400461	4.37378e-202	8.74757e-202
ClinVar	Polar Residue	20388	34797	0.369448	3.07407e-159	5.12345e-159
ProteinGym	Beta Branched	3495	6104	0.3641	2.58441e-158	9.82075e-158
ClinVar	High Homology	45302	95176	0.322485	2.42e-19	3.02501e-19
ClinVar	Acidic Residue	4743	10393	0.313359	0.131997	0.138944
ClinVar	Baseline	52634	118562	0.307449
ClinVar	Polar Uncharged Residue	11880	27125	0.304576	0.268295	0.268295
ClinVar	Charged Residue	15124	35660	0.29781	3.43953e-05	3.8217e-05
ClinVar	Basic Residue	10381	25267	0.291208	1.21536e-09	1.42983e-09
ClinVar	Small Residue	18063	45180	0.285613	1.10069e-24	1.46759e-24
ClinVar	Hydrophobic Residue	16173	40674	0.284501	3.66332e-25	5.23332e-25
ClinVar	Aliphatic Residue	12300	37215	0.24841	1.52241e-145	2.34217e-145
ClinVar	Long Sequence	18956	61743	0.234898	2.0292205e-317	5.797773e-317
ProteinGym	Disordered	3038	12742	0.192522	0	0
ClinVar	Low Homology	2492	10643	0.189722	4.31598e-192	7.84724e-192
ClinVar	Beta Branched	5414	24777	0.179325	0	0
ClinVar	Disordered	5700	48845	0.104501	0	0

### Sheet: M1_excluded
dataset	category	n_patogenic	n_benign	ratio	p_val	q_vals
ClinVar	PPI	6905	4445	0.60837	<1e-308	<1e-308
ClinVar	Sulfur Residue	4970	5075	0.494774	<1e-308	<1e-308
ClinVar	Aromatic Residue	5156	6333	0.448777	5.06194e-223	1.01239e-222
ClinVar	Helix Breaker	11120	16648	0.400461	7.52226e-226	1.69251e-225
ClinVar	Ordered	46368	69697	0.3995	<1e-308	<1e-308
ClinVar	Polar Residue	20388	34797	0.369448	3.23061e-187	5.8151e-187
ClinVar	High Homology	44121	95123	0.316861	2.23361e-18	3.09269e-18
ClinVar	Acidic Residue	4743	10393	0.313359	0.00447955	0.00503949
ClinVar	Polar Uncharged Residue	11880	27125	0.304576	0.369032	0.369032
ClinVar	Baseline	51327	118491	0.302247
ClinVar	Charged Residue	15124	35660	0.29781	0.0565023	0.059826
ClinVar	Basic Residue	10381	25267	0.291208	3.51973e-05	4.22368e-05
ClinVar	Small Residue	18063	45180	0.285613	5.09384e-15	6.54922e-15
ClinVar	Hydrophobic Residue	14866	40603	0.268006	6.50805e-54	9.76207e-54
ClinVar	Long Sequence	18751	61730	0.232987	2.13797e-290	6.41391e-290
ClinVar	Aliphatic Residue	10993	37144	0.228369	2.87419e-227	7.39076e-227
ClinVar	Low Homology	2445	10635	0.186927	1.90339e-185	3.11464e-185
ClinVar	Beta Branched	5414	24777	0.179325	<1e-308	<1e-308
ClinVar	Disordered	4959	48794	0.0922553	<1e-308	<1e-308
