## Supplementary material for "Calibrated Variant Effect Prediction at the Residue Level Using Conditional Score Distributions": Table S7

### Sheet: M1_included
Calibration: ClinVar_HQ, Test: ClinVar_HQ
	node	ece	mce	#test_samples
1	short-ordered-non_sulfur-non_ppi	0.028	0.07	40581
2	short-ordered-non_sulfur-ppi	0.032	0.075	7817
3	short-ordered-non_sulfur	0.045	0.189	13541
4	short-ordered-sulfur-non_ppi	0.037	0.041	2497
5	short-ordered-sulfur	0.042	0.113	613
6	short-disordered-non_sulfur-non_ppi	0.022	0.265	13542
7	short-disordered-non_sulfur	0.011	0.133	4913
8	long-ordered-sulfur-non_ppi	0.024	0.121	2325
9	long-non_sulfur-disordered-non_ppi	0.015	0.169	21302
10	long-non_sulfur-disordered	0.009	0.139	8880
11	long-non_sulfur-ordered-ppi	0.04	0.121	847
12	long-non_sulfur-ordered-non_ppi	0.022	0.051	27988
13	long-non_sulfur-ordered	0.029	0.097	12362
Calibration: ClinVar_HQ, Test: ProteinGym
	node	ece	mce	#test_samples
1	short-ordered-non_sulfur-non_ppi	0.085	0.145	19256
2	short-ordered-non_sulfur-ppi	0.058	0.198	4615
3	short-ordered-non_sulfur	0.071	0.12	6693
4	short-ordered-sulfur-non_ppi	0.043	0.02	1552
5	short-ordered-sulfur	0.045	0.132	672
6	short-disordered-non_sulfur-non_ppi	0.006	0.158	4203
7	short-disordered-non_sulfur	0.057	0.243	1702
8	long-ordered-sulfur-non_ppi	0.033	0.061	763
9	long-non_sulfur-disordered-non_ppi	0.025	0.079	7080
10	long-non_sulfur-disordered	0.03	0.063	2315
11	long-non_sulfur-ordered-ppi	0.06	0.082	826
12	long-non_sulfur-ordered-non_ppi	0.059	0.109	9659
13	long-non_sulfur-ordered	0.129	0.299	2685
Calibration: ClinVar_HQ (Global-Calibration), Test: ClinVar_HQ
	node	ece	mce	#test_samples
1	short-ordered-non_sulfur-non_ppi	0.05	0.142	39930
2	short-ordered-non_sulfur-ppi	0.112	0.238	8352
3	short-ordered-non_sulfur	0.016	0.072	13848
4	short-ordered-sulfur-non_ppi	0.182	0.464	3173
5	short-ordered-sulfur	0.127	0.445	1363
6	short-disordered-non_sulfur-non_ppi	0.04	0.327	13830
7	short-disordered-non_sulfur	0.03	0.223	5512
8	long-ordered-sulfur-non_ppi	0.098	0.271	3028
9	long-non_sulfur-disordered-non_ppi	0.047	0.265	21324
10	long-non_sulfur-disordered	0.056	0.356	9349
11	long-non_sulfur-ordered-ppi	0.074	0.17	1601
12	long-non_sulfur-ordered-non_ppi	0.039	0.114	27749
13	long-non_sulfur-ordered	0.097	0.285	12681

### Sheet: M1_excluded
Calibration: ClinVar_HQ, Test: ClinVar_HQ
	node	ece	mce	#test_samples
1	short-ordered-non_sulfur	0.045	0.189	13541
2	short-ordered-non_sulfur-non_ppi	0.028	0.07	40581
3	short-ordered-non_sulfur-ppi	0.032	0.075	7817
4	short-ordered-sulfur	0.028	0.131	503
5	short-ordered-sulfur-non_ppi	0.036	0.118	2084
6	short-disordered-non_sulfur	0.012	0.182	4913
7	short-disordered-non_sulfur-non_ppi	0.024	0.331	13542
8	long-non_sulfur-ordered	0.029	0.097	12362
9	long-non_sulfur-ordered-non_ppi	0.022	0.051	27988
10	long-non_sulfur-ordered-ppi	0.04	0.121	847
11	long-non_sulfur-disordered	0.009	0.139	8880
12	long-non_sulfur-disordered-non_ppi	0.015	0.166	21302
13	long-sulfur-ordered-non_ppi	0.044	0.156	2274
Calibration: ClinVar_HQ, Test: ProteinGym
	node	ece	mce	#test_samples
1	short-ordered-non_sulfur	0.071	0.12	6693
2	short-ordered-non_sulfur-non_ppi	0.085	0.145	19256
3	short-ordered-non_sulfur-ppi	0.058	0.204	4615
4	short-ordered-sulfur	0.059	0.112	672
5	short-ordered-sulfur-non_ppi	0.061	0.136	1552
6	short-disordered-non_sulfur	0.058	0.27	1702
7	short-disordered-non_sulfur-non_ppi	0.007	0.23	4203
8	long-non_sulfur-ordered	0.129	0.299	2685
9	long-non_sulfur-ordered-non_ppi	0.059	0.109	9659
10	long-non_sulfur-ordered-ppi	0.06	0.082	826
11	long-non_sulfur-disordered	0.03	0.063	2315
12	long-non_sulfur-disordered-non_ppi	0.025	0.079	7080
13	long-sulfur-ordered-non_ppi	0.032	0.075	763
Calibration: ClinVar_HQ (Global-Calibration), Test: ClinVar_HQ
	node	ece	mce	#test_samples
1	short-ordered-non_sulfur	0.015	0.076	13823
2	short-ordered-non_sulfur-non_ppi	0.052	0.141	39938
3	short-ordered-non_sulfur-ppi	0.113	0.25	8332
4	short-ordered-sulfur	0.092	0.281	1257
5	short-ordered-sulfur-non_ppi	0.129	0.342	2781
6	short-disordered-non_sulfur	0.03	0.224	5513
7	short-disordered-non_sulfur-non_ppi	0.037	0.344	13774
8	long-non_sulfur-ordered	0.094	0.281	12703
9	long-non_sulfur-ordered-non_ppi	0.037	0.104	27762
10	long-non_sulfur-ordered-ppi	0.076	0.157	1601
11	long-non_sulfur-disordered	0.054	0.361	9317
12	long-non_sulfur-disordered-non_ppi	0.045	0.265	21358
13	long-sulfur-ordered-non_ppi	0.09	0.258	2966
