## Supplementary tables columns description for "Calibrated Variant Effect Prediction at the Residue Level Using Conditional Score Distributions"

### Sheet: Sheet1
column	description
Table S1
model	VEP name
supervision_type	supervised - trained on labeled examples i unsupervised - no labeled examples used | semi-supervised - labeled examples used only to scale model scores after training
naïve	AUROC or classification threshold computed over the entire ClinVar_BM dataset
thr	binary classification thresholds between benign and pathogenic variants (J-statistics)
std	standard deviation over 1000 non-parametric bootstrap iterations
Table S2
model	VEP name
attribute	Residue subgroup in which calibration error is evaluated (PPI = Protein Protein Interface).
mean_ece	Mean Expected Calibration Error (ECE) across 100 global logistic-regression calibration iterations, each trained on 6,000 samples.
std_ece	Standard deviation of ECE across 100 global logistic-regression calibration iterations.
n_samples	Mean number of test variants with an available model score in the evaluated residue subgroup across calibration iterations, rounded to the nearest integer.
Table S3
dataset	ClinVar (ClinVar_HQ) or ProteinGyn (Clinical substitution benchmark)
residue_attribute	residue attributes by which variants are split and calibrated separately (PPI = Protein Protein Interface)
input_type	Input sequence representation used to compute LLR scores (wildtype = wild-type sequence; mutant = mutant sequence; masked = sequence with the evaluated residue masked).
delta_auc_mean	difference in AUROC between an uncalibrated ESM1b and subgroub calibrated model
delta_auc_std	standard deviation across 3-folds with 100 non-parametric test bootstrap iterations per fold
relative_auc_contribution_mean	delta_auc divided by the number of variants in the smaller subgroup
relative_auc_contribution_std	standard deviation across 3-folds with 100 non-parametric test bootstrap iterations per fold
llr_joint_jsd	Jenson-Shanon divergence between the two subgroups llr-scores
max_diff_label	label-frequancy absolute difference between subgroup and the baseline (entire-dataset) maximum disserence between the two subgroup partitions e.g. max(disordered vs baseline, ordered vs baseline)
mean_score_shift	mean-score (LLR) absolute difference between the subgroup and the baseline (entire-dataset)
mean_ece	Mean ECE across 100 global logistic-regression calibration iterations, each trained on 6,000 samples.
std_ece	Standard deviation of ECE across 100 global logistic-regression calibration iterations.
delta_auc_mean_no_m1	Mean AUROC gain from subgroup calibration after excluding first-methionine (M1) variants from ClinVar; otherwise as defined for delta_auc_mean.
delta_auc_std_no_m1	Standard deviation of AUROC gains after excluding first-methionine (M1) variants from ClinVar; otherwise as defined for delta_auc_std.
llr_joint_jsd_no_m1	Class-conditional Jensen-Shannon divergence of LLR-score distributions between subgroup partitions after excluding first-methionine (M1) variants from ClinVar.
mean_ece_no_m1	Mean Expected Calibration Error (ECE) after excluding first-methionine (M1) variants from ClinVar.
std_ece_no_m1	Standard deviation of ECE after excluding first-methionine (M1) variants from ClinVar.
mean_mce	Mean Maximal Calibration Error (MCE); MCE is the maximum absolute bin-wise difference between predicted probability and observed pathogenic fraction.
std_mce	Standard deviation of MCE across repeated calibration evaluations.
mean_mce_no_m1	Mean MCE after excluding first-methionine (M1) variants from ClinVar.
std_mce_no_m1	Standard deviation of MCE after excluding first-methionine (M1) variants from ClinVar.
Table S4 Extended
See supplementary information Table S4
dataset	ProteinGym - ProteinGym clinical substitution benchmark | ClinVar - ClinVar_HQ (Methods)
category	Residue subgroup tested (PPI = Protein Protein Interface)
n_patogenic	Number of pathogenic variants in the residue subgroup.
n_benign	Number of benign variants in the residue subgroup.
ratio	n_pathogenic / (n_pathogenic + n_benign)
p_val	Fisher's exact against the global (entire dataset) baseline
q_vals	Benjamini-Hochberg corrected p-values (FDR = 0.05)
Table S7
node	tested node in the RaCoon calibration tree (left = closest to the root)
ece	Expected Calibration Error
mce	maximal calibration error
#test_samples	Number of held-out test variants used to calculate ECE and MCE for the node in the indicated calibration/test setting.
